# Tfap2b specifies an embryonic melanocyte stem cell that retains adult multi-fate potential

**DOI:** 10.1101/2021.06.18.448859

**Authors:** Alessandro Brombin, Daniel J. Simpson, Jana Travnickova, Hannah Brunsdon, Zhiqiang Zeng, Yuting Lu, Adelaide I.J. Young, Tamir Chandra, E. Elizabeth Patton

**Affiliations:** MRC Human Genetics Unit, Institute of Genetics and Cancer, University of Edinburgh, Western General Hospital Campus, EH4 2XU, Edinburgh, United Kingdom.; CRUK Edinburgh Centre, Institute of Genetics and Cancer, University of Edinburgh, Western General Hospital Campus, EH4 2XU, Edinburgh, United Kingdom.

**Keywords:** Melanocyte stem cells, pigment stem cells, neural crest cells, *tfap2b*, ErbB signaling, melanocyte lineage, scRNA-seq, fate mapping, lineage tracing, chemical genetics, zebrafish

## Abstract

Melanocytes, our pigment producing cells, are replenished from multiple stem cell niches in adult tissues. Although pigmentation traits are known risk-factors for melanoma, we know little about melanocyte stem cell (McSC) populations other than hair follicle McSCs, and lack key lineage markers with which to identify McSCs and study their function. Here, we discover that Tfap2b, and a select set of its target genes, specifies an McSC population at the dorsal root ganglia in zebrafish. Functionally, Tfap2b is required for only a few late-stage embryonic melanocytes, and instead is essential for McSC-dependent melanocyte regeneration. Fate-mapping data reveal that *tfap2b*-expressing McSCs have multi-fate potential, and are the cell-of-origin for large patches of adult melanocytes, and two other pigment cell types, iridophores and xanthophores. Hence, Tfap2b confers McSC identity in early development, thereby distinguishing McSCs from other neural crest and pigment cell lineages, and retains multi-fate potential in the adult zebrafish.

**Highlights:**

- Tfap2b and its target genes specify McSCs with mixed pigment cell identities
- Functional dependence on Tfap2b for melanocyte regeneration from the McSC
- *tfap2b* specifies ErbB-dependent McSCs at the stem cell niche
- Fate mapping reveals Tfap2b-McSCs have multi-fate potential for adult pigment cells
