## Supplementary material for "Tfap2b specifies an embryonic melanocyte stem cell that retains adult multi-fate potential": Table S3

Gene ID	Lower bound	log2 fold change	Upper bound	p-value	adj.p-value
tfap2b	1.582720494	5.627450645	6.111059685	1.65E-07	4.99E-05
ved	4.880054856	5.539521729	5.97916631	1.79E-07	5.33E-05
hspb8	4.79212594	5.451592812	5.891237394	1.38E-08	6.17E-06
gfra1a	4.79212594	5.451592812	5.935201852	5.98E-08	2.32E-05
utp25	4.704197024	5.451592812	5.891237394	3.96E-07	0.000110686
slc25a38a	4.748161482	5.451592812	6.067095227	3.09E-06	0.000614844
tyw3	4.616268107	5.407628354	5.847272936	1.36E-06	0.000307785
itga9	0.835324705	5.407628354	5.847272936	1.83E-05	0.002288257
tspan35	4.79212594	5.363663896	5.935201852	8.68E-10	4.64E-07
zmp:0000000624	4.616268107	5.363663896	5.847272936	4.01E-09	1.93E-06
rrp8	1.318933745	5.363663896	5.803308478	4.07E-07	0.000112017
phf20b	4.528339191	5.319699438	5.803308478	2.44E-07	7.14E-05
spout1	4.528339191	5.319699438	5.847272936	3.23E-06	0.000636111
nle1	4.528339191	5.319699438	5.759344019	4.44E-06	0.000814095
pik3r3a	3.780943402	5.319699438	5.759344019	1.27E-05	0.001806498
axin2	0.923253621	5.319699438	5.759344019	3.39E-05	0.003485328
mettl21a	3.780943402	5.27573498	5.803308478	1.05E-07	3.44E-05
col16a1	4.572303649	5.27573498	5.759344019	3.37E-07	9.72E-05
raraa	2.769760864	5.27573498	5.715379561	1.45E-06	0.000319721
tsen15	4.572303649	5.27573498	5.715379561	2.44E-06	0.000513106
gopc	4.484374733	5.27573498	5.759344019	7.86E-06	0.001196069
si:ch1073-164k15.3	3.605085569	5.27573498	5.715379561	0.000187465	0.011213778
rcor2	2.945618697	5.27573498	5.715379561	0.000283019	0.014843046
pank4	1.978400617	5.27573498	5.759344019	0.000506184	0.021949875
sinhcafl.1	0.571537956	5.27573498	5.715379561	0.000571785	0.023888931
si:dkey-242k1.6	4.572303649	5.231770521	5.671415103	6.10E-06	0.001025982
dla	4.528339191	5.231770521	5.759344019	9.74E-06	0.001447138
bcl7bb	4.220587984	5.231770521	5.715379561	1.83E-05	0.002288257
siva1	4.3085169	5.231770521	5.715379561	1.87E-05	0.002317805
gpat3	2.15425845	5.231770521	5.671415103	3.13E-05	0.003289189
phf23a	1.318933745	5.231770521	5.671415103	0.000554951	0.023467055
sept12	0.659466872	5.231770521	5.671415103	0.000641701	0.025624263
fastkd2	2.110293992	5.231770521	5.715379561	0.000980271	0.033800404
lef1	4.440410275	5.187806063	5.715379561	1.15E-06	0.000278737
exosc3.1	4.264552442	5.187806063	5.671415103	2.91E-06	0.000586745
unga	4.264552442	5.187806063	5.671415103	3.58E-06	0.000683711
tpi1a	4.176623526	5.187806063	5.715379561	4.73E-06	0.000860196
pus3	2.418045199	5.187806063	5.671415103	6.50E-06	0.001056671
dtwd1	4.484374733	5.187806063	5.671415103	7.79E-06	0.001195509
gtpbp10	3.34129882	5.187806063	5.627450645	1.57E-05	0.002082008
fam208ab	4.352481358	5.187806063	5.671415103	2.35E-05	0.002740896
mocs1	4.440410275	5.187806063	5.627450645	5.87E-05	0.005139914
zic2b	4.528339191	5.187806063	5.671415103	0.000109224	0.007926331
crlf1a	1.18704037	5.187806063	5.671415103	0.000122253	0.008637534
metap1d	3.868872318	5.187806063	5.671415103	0.000128414	0.008872383
hoxb9a	1.406862661	5.187806063	5.671415103	0.000290639	0.015115632
actr6	0.835324705	5.187806063	5.627450645	0.000935492	0.032949282
nfe2l3	0.527573498	5.187806063	5.627450645	0.000961254	0.03344585
lig3	3.912836777	5.143841605	5.627450645	1.21E-06	0.000283248
prmt7	4.440410275	5.143841605	5.627450645	4.08E-06	0.000771804
ccnjl	4.044730151	5.143841605	5.715379561	4.82E-06	0.000868134
kirrel3l	4.352481358	5.143841605	5.671415103	1.81E-05	0.002288257
timm29	2.725796406	5.143841605	5.539521729	2.45E-05	0.002749333
zgc:113054	4.264552442	5.143841605	5.671415103	2.98E-05	0.003207495
slc25a25a	2.945618697	5.143841605	5.583486187	3.44E-05	0.003523215
mpp6b	4.484374733	5.143841605	5.715379561	3.60E-05	0.003556374
rnasen	4.264552442	5.143841605	5.627450645	3.63E-05	0.003556374
emp2	4.484374733	5.143841605	5.627450645	5.93E-05	0.005163728
miga1	3.561121111	5.143841605	5.583486187	7.05E-05	0.005895884
kdm7aa	4.176623526	5.143841605	5.671415103	7.73E-05	0.006280653
hoxa11b	4.220587984	5.143841605	5.671415103	8.13E-05	0.006477225
ift57	2.681831948	5.143841605	5.671415103	8.35E-05	0.006557461
polr3d	3.736978944	5.143841605	5.627450645	0.000101065	0.007508867
si:dkey-286j15.1	2.901654239	5.143841605	5.671415103	0.000214413	0.012352165
poglut1	1.362898203	5.143841605	5.627450645	0.000223031	0.012631084
sipa1l3	2.286151825	5.143841605	5.627450645	0.000291928	0.015140629
CABZ01065076.1	2.066329534	5.143841605	5.583486187	0.000661222	0.026284609
tsen2	2.198222908	5.143841605	5.671415103	0.000663635	0.026324004
si:ch1073-412h12.3	0.48360904	5.143841605	5.539521729	0.000844478	0.031063196
trit1	2.110293992	5.143841605	5.583486187	0.001411886	0.043838695
zgc:158343	2.110293992	5.143841605	5.539521729	0.001599446	0.047383581
aven	4.484374733	5.099877147	5.627450645	7.53E-07	0.000199974
trmt5	4.396445816	5.099877147	5.583486187	1.20E-06	0.000283248
zgc:85858	4.396445816	5.099877147	5.627450645	4.37E-06	0.000814095
rsf1b.1	4.3085169	5.099877147	5.627450645	6.88E-06	0.001072918
tfb2m	4.352481358	5.099877147	5.539521729	9.55E-06	0.001430381
znhit3	4.396445816	5.099877147	5.583486187	1.34E-05	0.001826308
trim8b	4.264552442	5.099877147	5.583486187	1.68E-05	0.002173536
pxmp2	4.3085169	5.099877147	5.627450645	1.82E-05	0.002288257
ppargc1b	4.264552442	5.099877147	5.583486187	2.68E-05	0.002967064
papolg	4.264552442	5.099877147	5.715379561	3.52E-05	0.003541265
wdr55	2.022365076	5.099877147	5.539521729	4.34E-05	0.004063202
raph1b	2.286151825	5.099877147	5.539521729	0.000105977	0.007811817
mettl6	2.462009657	5.099877147	5.583486187	0.000149475	0.009819696
gtf3c2	4.220587984	5.099877147	5.627450645	0.000162471	0.010324571
nrd1a	2.945618697	5.099877147	5.583486187	0.000211407	0.012292444
mpp6a	0.659466872	5.099877147	5.539521729	0.000450181	0.020150501
nob1	1.978400617	5.099877147	5.539521729	0.000817499	0.030429505
fbxl6	0.879289163	5.099877147	5.583486187	0.001044502	0.034921791
ctcf	2.110293992	5.099877147	5.583486187	0.001348039	0.042238797
hoxc9a	4.396445816	5.055912689	5.715379561	2.06E-08	8.75E-06
zdhhc23b	4.088694609	5.055912689	5.583486187	1.06E-06	0.000264723
pom121	4.352481358	5.055912689	5.539521729	1.26E-06	0.000288143
gpn3	4.3085169	5.055912689	5.539521729	1.68E-06	0.00036561
prkceb	4.396445816	5.055912689	5.583486187	2.13E-06	0.000458422
mapkapk3	1.890471701	5.055912689	5.539521729	4.40E-06	0.000814095
socs5b	4.3085169	5.055912689	5.627450645	5.82E-06	0.00099123
rbm26	4.440410275	5.055912689	5.583486187	6.31E-06	0.001046301
baz1a	4.440410275	5.055912689	5.539521729	6.66E-06	0.001056671
rev3l	4.396445816	5.055912689	5.49555727	1.23E-05	0.001772122
dus4l	2.901654239	5.055912689	5.539521729	1.98E-05	0.002419272
tent2	4.3085169	5.055912689	5.539521729	2.37E-05	0.002740896
mycla	4.176623526	5.055912689	5.49555727	3.01E-05	0.003219293
mau2	4.176623526	5.055912689	5.539521729	4.19E-05	0.004007128
znf143a	4.352481358	5.055912689	5.583486187	4.24E-05	0.004015538
rlf	4.3085169	5.055912689	5.539521729	7.97E-05	0.006379134
dhx38	3.912836777	5.055912689	5.671415103	8.19E-05	0.006483991
zgc:65997	2.813725322	5.055912689	5.583486187	0.000103503	0.007659641
dtymk	4.3085169	5.055912689	5.671415103	0.000106399	0.007812174
si:ch211-231f6.6	3.736978944	5.055912689	5.583486187	0.000113443	0.008137915
BX248510.1	1.626684952	5.055912689	5.451592812	0.000123429	0.00868785
e2f3	3.736978944	5.055912689	5.539521729	0.000133492	0.009141857
adipor1a	2.242187366	5.055912689	5.49555727	0.000142535	0.009463411
hapln1b	1.318933745	5.055912689	5.539521729	0.000214236	0.012352165
bcas3	3.253369904	5.055912689	5.539521729	0.000249984	0.013566504
nudt8	4.220587984	5.055912689	5.539521729	0.000279718	0.014711123
nup188	3.649050028	5.055912689	5.49555727	0.000327717	0.016196188
eapp	2.242187366	5.055912689	5.539521729	0.000337631	0.016462142
CABZ01076275.1	3.736978944	5.055912689	5.627450645	0.000343595	0.016623095
tfec	1.318933745	5.055912689	5.583486187	0.000431006	0.019445101
pdik1l	2.022365076	5.055912689	5.583486187	0.000767077	0.029208411
kmt5ab	4.484374733	5.055912689	5.49555727	0.000860888	0.031176802
setd2	2.286151825	5.055912689	5.627450645	0.001084621	0.035815446
stat1a	3.868872318	5.055912689	5.583486187	0.001215519	0.039170673
zbtb16b	2.022365076	5.055912689	5.715379561	0.001400032	0.043542854
si:dkey-112a7.4	2.066329534	5.055912689	5.49555727	0.001465864	0.044865911
si:ch211-183d21.1	4.088694609	5.055912689	5.539521729	0.001480913	0.044865911
tuba1b	1.231004829	5.055912689	5.627450645	0.001535396	0.045922071
polr2gl	4.3085169	5.011948231	5.49555727	2.53E-06	0.000520854
si:ch211-168f7.5	4.352481358	5.011948231	5.583486187	5.22E-06	0.000912959
cyyr1	4.3085169	5.011948231	5.583486187	1.04E-05	0.001529379
ncdn	3.385263279	5.011948231	5.451592812	3.27E-05	0.003402621
sort1a	4.220587984	5.011948231	5.49555727	3.67E-05	0.003575982
mbtps1	1.67064941	5.011948231	5.451592812	7.63E-05	0.006280653
wars2	4.3085169	5.011948231	5.451592812	7.74E-05	0.006280653
spop	3.385263279	5.011948231	5.451592812	7.79E-05	0.006283701
thoc6	3.385263279	5.011948231	5.451592812	0.000125874	0.008761094
nr2c2ap	1.802542785	5.011948231	5.49555727	0.000134258	0.009141857
dip2ca	3.209405446	5.011948231	5.49555727	0.000144079	0.009532129
si:dkey-31c13.1	4.3085169	5.011948231	5.49555727	0.000148882	0.009815211
lonp1	3.649050028	5.011948231	5.539521729	0.000158541	0.010235763
trrap	2.242187366	5.011948231	5.451592812	0.000168095	0.010490807
castor2	2.330116283	5.011948231	5.539521729	0.000182025	0.010993728
si:dkey-22o12.2	4.352481358	5.011948231	5.49555727	0.000208229	0.012221533
ttc5	2.725796406	5.011948231	5.451592812	0.000210408	0.012272501
atpaf2	2.418045199	5.011948231	5.539521729	0.00034133	0.016599262
zmiz1a	1.143075912	5.011948231	5.49555727	0.00035812	0.01714937
kat8	2.813725322	5.011948231	5.49555727	0.000364063	0.01738865
tbl1xr1a	1.802542785	5.011948231	5.49555727	0.000418287	0.019162035
acot15	2.505974115	5.011948231	5.539521729	0.000424542	0.019311501
utp4	1.362898203	5.011948231	5.49555727	0.000542912	0.023049757
znf292b	4.396445816	4.967983773	5.407628354	4.87E-06	0.000868134
ccdc187	2.066329534	4.967983773	5.407628354	6.61E-06	0.001056671
polr3c	2.63786749	4.967983773	5.49555727	3.62E-05	0.003556374
nup205	4.132659067	4.967983773	5.451592812	4.19E-05	0.004007128
snu13a	4.264552442	4.967983773	5.539521729	4.60E-05	0.004242521
rerea	2.374080741	4.967983773	5.49555727	5.74E-05	0.005101842
arl4ca	4.352481358	4.967983773	5.451592812	5.75E-05	0.005101842
mcat.1	3.868872318	4.967983773	5.451592812	5.87E-05	0.005139914
isoc2	2.857689781	4.967983773	5.49555727	6.63E-05	0.005638268
sestd1	2.813725322	4.967983773	5.451592812	7.65E-05	0.006280653
fam206a	4.044730151	4.967983773	5.451592812	8.74E-05	0.006765149
nol9	2.549938573	4.967983773	5.451592812	0.000121394	0.008609289
vaspb	1.846507243	4.967983773	5.49555727	0.000124943	0.008745707
ndufaf7	2.110293992	4.967983773	5.407628354	0.000134762	0.009141857
oscp1a.1	2.198222908	4.967983773	5.407628354	0.000198232	0.011671384
hdac3	1.978400617	4.967983773	5.363663896	0.000231729	0.012951227
picalmb	2.681831948	4.967983773	5.451592812	0.0002562	0.013758941
senp3a	2.945618697	4.967983773	5.407628354	0.000297493	0.015302089
dnaja3a	2.15425845	4.967983773	5.451592812	0.000306284	0.015583037
zgc:66479	1.055146996	4.967983773	5.451592812	0.000327851	0.016196188
asdurf	2.725796406	4.967983773	5.407628354	0.000371951	0.017672613
sap130b	3.253369904	4.967983773	5.451592812	0.000373784	0.017672613
igf2r	2.901654239	4.967983773	5.49555727	0.000402847	0.018809234
gli2a	0.615502414	4.967983773	5.539521729	0.000496579	0.021621995
dusp6	1.362898203	4.967983773	5.407628354	0.000591728	0.024510872
usp3	2.769760864	4.967983773	5.451592812	0.000609211	0.025013705
scml2	0.791360247	4.967983773	5.451592812	0.000641309	0.025624263
fam171a2a	1.582720494	4.967983773	5.451592812	0.000672146	0.026438197
srsf2b	4.264552442	4.967983773	5.451592812	0.000806274	0.030312988
exosc7	0.96721808	4.967983773	5.451592812	0.000813435	0.030338548
nelfcd	0.747395789	4.967983773	5.363663896	0.001007392	0.034416527
tmem131l	2.989583155	4.967983773	5.539521729	0.00123172	0.039556589
tmem107.1	1.934436159	4.967983773	5.451592812	0.001423192	0.044116598
btg3	1.714613868	4.967983773	5.583486187	0.001467319	0.044865911
fam13b	1.978400617	4.967983773	5.451592812	0.00152723	0.045824241
tjp1b	4.176623526	4.924019314	5.451592812	1.31E-05	0.001806498
fam222bb	4.220587984	4.924019314	5.451592812	2.18E-05	0.002618914
cars	4.176623526	4.924019314	5.407628354	2.38E-05	0.002740896
trmt10c	3.209405446	4.924019314	5.407628354	2.44E-05	0.002749333
mex3b	4.220587984	4.924019314	5.539521729	2.45E-05	0.002749333
cybc1	2.286151825	4.924019314	5.583486187	4.27E-05	0.004015538
chd8	3.34129882	4.924019314	5.363663896	4.63E-05	0.004245874
cutc	3.956801235	4.924019314	5.363663896	7.75E-05	0.006280653
alcamb	3.34129882	4.924019314	5.407628354	9.36E-05	0.007083982
si:ch211-13k12.2	2.901654239	4.924019314	5.451592812	0.000153395	0.010007019
odr4	3.165440988	4.924019314	5.407628354	0.000156413	0.010133285
arid2	2.15425845	4.924019314	5.451592812	0.000173686	0.010697129
hemk1	1.978400617	4.924019314	5.49555727	0.000185645	0.011160817
ddx39b	3.605085569	4.924019314	5.407628354	0.000212146	0.012297231
PAXBP1	1.450827119	4.924019314	5.407628354	0.000220076	0.012566679
pex26	3.033547613	4.924019314	5.407628354	0.000300922	0.015393898
rbm14b	3.473192195	4.924019314	5.407628354	0.000414218	0.019069494
psmd5	3.473192195	4.924019314	5.407628354	0.000430635	0.019445101
diabloa	0.791360247	4.924019314	5.539521729	0.00047857	0.020984227
itgb1b	2.198222908	4.924019314	5.583486187	0.00061165	0.025058923
stk17b	2.110293992	4.924019314	5.407628354	0.000767534	0.029208411
akap1b	0.615502414	4.924019314	5.319699438	0.000804413	0.030312988
kat5b	2.505974115	4.924019314	5.407628354	0.000805144	0.030312988
zgc:55781	2.330116283	4.924019314	5.407628354	0.000825579	0.030669264
dnlz	0.96721808	4.924019314	5.363663896	0.000841132	0.031062153
atg4da	1.714613868	4.924019314	5.363663896	0.000971854	0.03369633
heatr3	0.747395789	4.924019314	5.27573498	0.000976073	0.033759948
ppa2	1.714613868	4.924019314	5.319699438	0.00112845	0.036744308
tbc1d1	1.67064941	4.924019314	5.407628354	0.001206893	0.038959748
gna12a	1.934436159	4.924019314	5.451592812	0.001428143	0.044118317
arid1b	3.956801235	4.880054856	5.451592812	3.25E-05	0.003395793
atl2	4.088694609	4.880054856	5.407628354	5.55E-05	0.004997404
gas1a	3.82490786	4.880054856	5.49555727	5.63E-05	0.005042173
sh3pxd2b	1.846507243	4.880054856	5.363663896	7.83E-05	0.006291916
cbll1	3.736978944	4.880054856	5.451592812	8.56E-05	0.006678828
si:dkey-24i24.3	3.561121111	4.880054856	5.49555727	0.000215745	0.012390789
rad51	2.63786749	4.880054856	5.319699438	0.000226142	0.012753203
tenm4	3.82490786	4.880054856	5.363663896	0.00024758	0.01351443
cdca5	2.286151825	4.880054856	5.363663896	0.00027112	0.014380109
cc2d1b	3.12147653	4.880054856	5.407628354	0.0002939	0.015158942
virma	3.297334362	4.880054856	5.363663896	0.00033725	0.016462142
wdr4	2.63786749	4.880054856	5.319699438	0.000372637	0.017672613
nup37	4.000765693	4.880054856	5.363663896	0.000401406	0.018788825
mprip	1.18704037	4.880054856	5.363663896	0.000414532	0.019069494
phc2b	1.494791578	4.880054856	5.363663896	0.000423926	0.019311501
trim33	1.846507243	4.880054856	5.407628354	0.000452022	0.020150501
marveld1	1.274969287	4.880054856	5.363663896	0.000453109	0.020150956
mapk6	2.593903032	4.880054856	5.363663896	0.000466212	0.020586999
ilkap	2.63786749	4.880054856	5.407628354	0.00052954	0.022636022
irf2bp1	2.242187366	4.880054856	5.451592812	0.00059101	0.024510872
si:ch211-11c3.11	1.802542785	4.880054856	5.363663896	0.000616175	0.025127414
mib1	3.209405446	4.880054856	5.451592812	0.000617945	0.025127414
bcl2l1	2.330116283	4.880054856	5.407628354	0.00061869	0.025127414
foxp1a	3.912836777	4.880054856	5.49555727	0.000670046	0.026438197
apaf1	2.330116283	4.880054856	5.319699438	0.000706194	0.027431664
mt-nd6	3.12147653	4.880054856	5.363663896	0.000716977	0.027738413
cited4a	0.571537956	4.880054856	5.363663896	0.000781638	0.029684789
si:ch211-151g22.1	2.505974115	4.880054856	5.363663896	0.000848745	0.031067308
zgc:165515	3.12147653	4.880054856	5.363663896	0.000880636	0.031760887
ep300b	2.15425845	4.880054856	5.363663896	0.000914417	0.032486966
wdr81	2.15425845	4.880054856	5.363663896	0.000977295	0.033759948
exosc10	0.96721808	4.880054856	5.363663896	0.001186887	0.038380109
zgc:171599	4.044730151	4.880054856	5.363663896	0.001244173	0.039888105
pbx2	2.330116283	4.880054856	5.451592812	0.001259755	0.040181247
mrpl1	4.088694609	4.836090398	5.407628354	1.16E-05	0.00170016
cmtr1	2.769760864	4.836090398	5.627450645	7.56E-05	0.006263627
plcg1	3.12147653	4.836090398	5.363663896	8.60E-05	0.006681026
kcnk5b	3.077512071	4.836090398	5.451592812	8.79E-05	0.006772
cnpy4	3.12147653	4.836090398	5.407628354	9.38E-05	0.007083982
rrp36	3.517156653	4.836090398	5.451592812	0.000161836	0.010324571
fastk	3.956801235	4.836090398	5.319699438	0.000167923	0.010490807
mettl14	2.198222908	4.836090398	5.319699438	0.000188287	0.011227062
rbfa	3.033547613	4.836090398	5.319699438	0.000209314	0.012246807
rock1	2.857689781	4.836090398	5.27573498	0.000272131	0.01439298
taf1a	1.934436159	4.836090398	5.49555727	0.000293632	0.015158942
rnf8	2.505974115	4.836090398	5.363663896	0.000323202	0.016136849
ing3	1.494791578	4.836090398	5.363663896	0.000326353	0.016196188
si:ch211-173p18.3	1.538756036	4.836090398	5.27573498	0.000455298	0.02020034
mettl17	2.681831948	4.836090398	5.407628354	0.000536045	0.022809938
vrk3	2.462009657	4.836090398	5.407628354	0.000692597	0.027072002
capzb	2.374080741	4.836090398	5.363663896	0.000936536	0.032949282
ezh2	1.274969287	4.836090398	5.319699438	0.000985632	0.033922771
rnf113a	1.626684952	4.836090398	5.231770521	0.001484942	0.04491531
acot14	1.758578327	4.79212594	5.27573498	0.00012842	0.008872383
ino80b	2.066329534	4.79212594	5.363663896	0.000312604	0.015824073
sfxn4	2.286151825	4.79212594	5.319699438	0.000312712	0.015824073
proza	3.209405446	4.79212594	5.363663896	0.000572885	0.023888931
insra	3.912836777	4.79212594	5.231770521	0.000962843	0.03344585
cnot3b	2.198222908	4.79212594	5.319699438	0.000989149	0.033981358
gtf3c5	2.066329534	4.79212594	5.451592812	0.001262502	0.040200371
znf451	1.626684952	4.79212594	5.27573498	0.001277383	0.040399389
marcksa	0.923253621	4.79212594	5.27573498	0.00161025	0.047553182
gpx4a	2.857689781	4.748161482	5.187806063	0.000235998	0.01305265
si:ch73-347e22.4	2.198222908	4.748161482	5.319699438	0.000443545	0.019914872
si:ch1073-228b5.2	2.374080741	4.748161482	5.27573498	0.000534641	0.02280201
arrb2a	1.978400617	4.748161482	5.363663896	0.000637163	0.025611687
NUP85	1.494791578	4.748161482	5.27573498	0.000899149	0.032188831
chordc1a	1.450827119	4.748161482	5.319699438	0.001091972	0.03593143
toe1	2.022365076	4.748161482	5.27573498	0.001116099	0.036532717
fam210aa	2.769760864	4.748161482	5.451592812	0.001169582	0.038017509
phf2	2.593903032	4.748161482	5.231770521	0.001432673	0.044118317
amotl2a	1.18704037	4.704197024	5.231770521	0.00101339	0.034437922
upf1	1.055146996	4.704197024	5.319699438	0.00122616	0.039445681
cpt1aa	1.406862661	4.704197024	5.143841605	0.001373139	0.042848791
dctpp1	1.934436159	4.704197024	5.231770521	0.001505418	0.045461207
mppe1	2.022365076	4.660232565	5.231770521	0.001627496	0.047911334
mmaa	1.143075912	4.616268107	5.143841605	0.001338817	0.04205818
zgc:114200	1.714613868	4.572303649	5.099877147	0.00170199	0.049869101
prkd3	1.846507243	4.396445816	5.231770521	0.000761915	0.029112926
id3	1.802542785	2.374080741	2.769760864	8.02E-13	9.46E-10
ngdn	1.18704037	2.286151825	5.187806063	0.000305766	0.015583037
ttc4	1.011182538	2.198222908	4.79212594	0.000506768	0.021949875
pax7a	1.18704037	2.022365076	2.63786749	1.17E-05	0.001704386
polr3f	0.879289163	1.978400617	4.704197024	0.000256469	0.013758941
noc2l	1.055146996	1.890471701	5.715379561	4.37E-05	0.004071142
pax7b	0.703431331	1.890471701	2.418045199	0.000334199	0.016380143
msi2b	0.791360247	1.802542785	5.187806063	0.001034316	0.034767495
EGFP	0.96721808	1.67064941	2.286151825	3.24E-11	2.34E-08
pax3a	0.659466872	1.538756036	2.242187366	0.000151846	0.009940593
mtx1b	0.703431331	1.538756036	5.231770521	0.00147696	0.044865911
pim3	0.879289163	1.494791578	2.110293992	1.48E-07	4.61E-05
baz2a	0.791360247	1.494791578	5.583486187	0.000185984	0.011160817
ddx49	0.703431331	1.450827119	5.231770521	0.000372889	0.017672613
slc20a2	0.659466872	1.450827119	5.319699438	0.000563246	0.023681461
abca1a	0.659466872	1.450827119	5.363663896	0.000652961	0.026011477
hoxd9a	0.703431331	1.406862661	2.15425845	1.68E-05	0.002173536
tex10	0.747395789	1.362898203	4.660232565	2.05E-05	0.002471917
nucks1b	0.659466872	1.362898203	5.187806063	0.000413791	0.019069494
pleca	0.615502414	1.362898203	5.49555727	0.000508799	0.021949875
trmt11	0.571537956	1.362898203	5.319699438	0.000833886	0.030855431
rpp38	0.527573498	1.362898203	3.912836777	0.001443408	0.044375895
nup58	0.747395789	1.318933745	4.3085169	2.35E-05	0.002740896
impdh2	0.659466872	1.318933745	5.407628354	0.00024979	0.013566504
trub2	0.527573498	1.318933745	4.088694609	0.000616987	0.025127414
nop56	0.879289163	1.274969287	1.582720494	8.05E-13	9.46E-10
id1	0.835324705	1.274969287	1.67064941	2.56E-12	2.28E-09
cenpx	0.659466872	1.274969287	5.363663896	8.89E-05	0.006810913
msx2b	0.527573498	1.274969287	2.066329534	0.000468016	0.020618033
cherp	0.527573498	1.274969287	5.231770521	0.000924485	0.032720491
hoxb7a	0.571537956	1.231004829	1.802542785	0.000286741	0.01495445
mettl2a	0.571537956	1.231004829	3.165440988	0.000326362	0.016196188
phlda2	0.615502414	1.18704037	1.626684952	1.62E-05	0.00213805
tm2d1	0.659466872	1.18704037	5.231770521	0.000138732	0.00925831
mad2l2	0.527573498	1.18704037	4.132659067	0.000490278	0.021447363
utp23	0.48360904	1.18704037	5.055912689	0.000789081	0.029906808
si:dkey-42i9.4	0.571537956	1.143075912	1.714613868	4.04E-05	0.003920397
utp3	0.48360904	1.143075912	1.714613868	0.00025519	0.013758941
polr1c	0.48360904	1.143075912	1.714613868	0.000269285	0.014326544
rnf44	0.48360904	1.143075912	4.000765693	0.000704354	0.02741709
trmt6	0.48360904	1.143075912	5.319699438	0.000813132	0.030338548
ino80e	0.571537956	1.099111454	1.582720494	2.57E-05	0.002863463
exosc2	0.527573498	1.099111454	1.626684952	6.19E-05	0.00529204
tp53	0.527573498	1.099111454	1.714613868	8.21E-05	0.006483991
pvalb7	0.48360904	1.099111454	1.67064941	0.000494447	0.021579338
polr3e	0.48360904	1.099111454	4.880054856	0.000595747	0.024568671
znf865	0.48360904	1.099111454	1.846507243	0.00075823	0.029067866
si:dkeyp-120h9.1	0.439644582	1.099111454	4.176623526	0.001294834	0.040882245
tiparp	0.439644582	1.099111454	5.319699438	0.001430945	0.044118317
nop58	0.703431331	1.055146996	1.318933745	1.68E-10	9.84E-08
dkc1	0.659466872	1.055146996	1.362898203	1.02E-07	3.40E-05
rcc2	0.615502414	1.055146996	1.406862661	1.56E-07	4.79E-05
rdh8a	0.48360904	1.055146996	1.538756036	6.66E-05	0.005638268
rbm19	0.48360904	1.055146996	1.582720494	9.58E-05	0.007202208
si:dkey-46a10.3	0.439644582	1.055146996	1.67064941	0.000342376	0.016607028
wdr75	0.439644582	1.055146996	1.846507243	0.000718703	0.027744904
pbrm1l	0.439644582	1.055146996	4.176623526	0.001025268	0.034587544
mdc1	0.48360904	1.055146996	5.27573498	0.001071283	0.035563189
npm1a	0.703431331	1.011182538	1.18704037	8.02E-13	9.46E-10
nop2	0.527573498	1.011182538	1.406862661	1.30E-05	0.001806498
si:ch73-308l14.2	0.439644582	1.011182538	1.538756036	0.000254352	0.013758941
hoxc3a	0.395680123	1.011182538	1.582720494	0.000357387	0.01714937
ednrab	0.395680123	1.011182538	1.494791578	0.000456917	0.020224234
rexo4	0.395680123	1.011182538	1.714613868	0.000578639	0.024075258
riox1	0.395680123	1.011182538	2.769760864	0.000856321	0.031071504
dnttip2	0.395680123	1.011182538	1.626684952	0.000912255	0.032471996
baz1a.1	0.395680123	1.011182538	4.660232565	0.000951397	0.033233222
zgc:109934	0.703431331	0.96721808	1.231004829	8.03E-13	9.46E-10
ncl	0.659466872	0.96721808	1.231004829	5.84E-12	4.56E-09
gnl3	0.527573498	0.96721808	1.362898203	5.33E-06	0.000924767
ddx47	0.439644582	0.96721808	1.450827119	0.000170317	0.010559081
ctps1a	0.395680123	0.96721808	1.494791578	0.000358137	0.01714937
nolc1	0.395680123	0.96721808	1.450827119	0.000555248	0.023467055
slc15a2	0.351715665	0.96721808	1.450827119	0.001109372	0.036376128
suds3	0.351715665	0.96721808	1.494791578	0.001426614	0.044118317
chchd4a	0.351715665	0.96721808	1.538756036	0.001527016	0.045824241
rnaseh1	0.351715665	0.96721808	4.484374733	0.001545043	0.046136909
ifrd2	0.351715665	0.96721808	1.538756036	0.001593507	0.047383581
snu13b	0.615502414	0.923253621	1.18704037	2.76E-10	1.52E-07
setb	0.571537956	0.923253621	1.18704037	1.48E-09	7.67E-07
ssbp1	0.395680123	0.923253621	1.318933745	0.000107342	0.007820122
tomm40l	0.395680123	0.923253621	1.450827119	0.00024666	0.013503561
pdcd11	0.395680123	0.923253621	1.450827119	0.000329488	0.016234218
usp36	0.351715665	0.923253621	1.406862661	0.000827273	0.030671338
npl	0.307751207	0.923253621	1.494791578	0.001318563	0.041561368
nol11	0.351715665	0.923253621	1.450827119	0.001479616	0.044865911
seta	0.527573498	0.879289163	1.18704037	1.22E-08	5.58E-06
fbl	0.48360904	0.879289163	1.143075912	9.15E-08	3.12E-05
gar1	0.439644582	0.879289163	1.274969287	2.32E-05	0.002740896
rgcc	0.351715665	0.879289163	1.318933745	0.000375899	0.017727857
ddx3xb	0.351715665	0.879289163	1.318933745	0.000521962	0.022414446
atg12	0.307751207	0.879289163	1.450827119	0.001252072	0.040004335
ppan	0.307751207	0.879289163	1.406862661	0.001358444	0.042461026
sf3b1	0.307751207	0.879289163	1.406862661	0.001605573	0.047489951
zgc:92066	0.615502414	0.835324705	1.055146996	8.02E-13	9.46E-10
ddx5	0.527573498	0.835324705	1.099111454	1.31E-10	8.08E-08
nop10	0.48360904	0.835324705	1.099111454	7.46E-08	2.69E-05
eif4ebp3l	0.439644582	0.835324705	1.143075912	1.19E-06	0.000283248
prmt1	0.439644582	0.835324705	1.143075912	3.53E-06	0.000681428
phf5a	0.439644582	0.835324705	1.143075912	1.28E-05	0.001806498
zgc:173593	0.395680123	0.835324705	1.231004829	8.37E-05	0.006557461
hmgb3a	0.351715665	0.835324705	1.18704037	0.000138951	0.00925831
nop16	0.351715665	0.835324705	1.231004829	0.000161704	0.010324571
ppil1	0.351715665	0.835324705	1.274969287	0.000299533	0.015364804
uck2a	0.351715665	0.835324705	1.274969287	0.000322237	0.016131672
pes	0.307751207	0.835324705	1.274969287	0.000886308	0.031850943
ube2d1a	0.307751207	0.835324705	1.318933745	0.001533328	0.045922071
khdrbs1a	0.48360904	0.791360247	1.011182538	9.83E-11	6.35E-08
nhp2	0.439644582	0.791360247	1.099111454	7.58E-07	0.000199974
rps27l	0.351715665	0.791360247	1.099111454	4.25E-05	0.004015538
abcf2a	0.351715665	0.791360247	1.18704037	0.000166146	0.010438783
gmps	0.307751207	0.791360247	1.18704037	0.00034615	0.016703533
polr2k	0.307751207	0.791360247	1.231004829	0.000939749	0.032949282
inip	0.263786749	0.791360247	1.18704037	0.001087912	0.035860876
hnrnpa0l.1	0.527573498	0.747395789	0.923253621	8.02E-13	9.46E-10
ptmab	0.48360904	0.747395789	0.96721808	1.38E-12	1.36E-09
hmga1a	0.439644582	0.747395789	0.96721808	1.84E-09	9.32E-07
hmgb2b	0.439644582	0.747395789	1.011182538	6.19E-08	2.32E-05
g3bp1	0.395680123	0.747395789	1.055146996	1.29E-05	0.001806498
hnrnpa1b	0.351715665	0.747395789	1.055146996	3.09E-05	0.003267318
mycn	0.351715665	0.747395789	1.099111454	6.93E-05	0.005821331
ddx39aa	0.351715665	0.747395789	1.055146996	0.000134375	0.009141857
gtpbp4	0.351715665	0.747395789	1.099111454	0.000138022	0.00925831
supt4h1	0.307751207	0.747395789	1.099111454	0.000173097	0.010695993
bzw1b	0.351715665	0.747395789	1.099111454	0.000178398	0.010915155
zgc:92242	0.307751207	0.747395789	1.18704037	0.000418591	0.019162035
rrs1	0.307751207	0.747395789	1.143075912	0.000523241	0.022417961
rpl7l1	0.307751207	0.747395789	1.055146996	0.000701173	0.02735014
timm8b	0.263786749	0.747395789	1.143075912	0.001056792	0.03526972
h2afvb	0.395680123	0.703431331	0.96721808	7.63E-08	2.69E-05
snrpd2	0.395680123	0.703431331	0.96721808	7.88E-07	0.000204791
sf3b5	0.395680123	0.703431331	0.96721808	1.44E-06	0.000319721
sumo3a	0.351715665	0.703431331	0.96721808	5.18E-06	0.000912959
snrpd1	0.351715665	0.703431331	1.011182538	1.40E-05	0.001892995
zeb2a	0.307751207	0.703431331	1.011182538	8.91E-05	0.006810913
hmgn2	0.263786749	0.703431331	1.011182538	0.000163674	0.010324571
anp32b	0.263786749	0.703431331	1.055146996	0.00042495	0.019311501
crestin	0.263786749	0.703431331	1.055146996	0.000624809	0.02526632
chd7	0.263786749	0.703431331	1.099111454	0.000722781	0.027844922
mrps6	0.263786749	0.703431331	1.099111454	0.000912261	0.032471996
nucks1a	0.219822291	0.703431331	1.055146996	0.001349079	0.042238797
hnrnpabb	0.395680123	0.659466872	0.879289163	3.99E-08	1.62E-05
polr2l	0.307751207	0.659466872	0.96721808	2.79E-05	0.003039454
si:ch211-11c3.9	0.263786749	0.659466872	1.011182538	0.00033284	0.01635631
hmgb2a	0.263786749	0.659466872	0.96721808	0.00041005	0.019003388
zgc:198419	0.219822291	0.659466872	0.96721808	0.00092227	0.032703891
mrpl54	0.263786749	0.659466872	0.96721808	0.00099589	0.034150272
ppa1b	0.219822291	0.659466872	1.011182538	0.001179799	0.038216911
ybx1	0.439644582	0.615502414	0.791360247	8.03E-13	9.46E-10
snrpb	0.307751207	0.615502414	0.879289163	1.44E-05	0.001936486
snrpe	0.263786749	0.615502414	0.835324705	4.83E-05	0.004410726
hdac1	0.307751207	0.615502414	0.923253621	6.15E-05	0.005290002
snrpf	0.263786749	0.615502414	0.879289163	6.70E-05	0.00564946
ilf2	0.263786749	0.615502414	0.879289163	0.000195036	0.011519417
pa2g4a	0.263786749	0.615502414	0.96721808	0.000391264	0.018360011
ranbp1	0.219822291	0.615502414	0.923253621	0.000472753	0.020777838
nop53	0.219822291	0.615502414	0.96721808	0.000850204	0.031067308
ddx39ab	0.219822291	0.615502414	0.96721808	0.000911525	0.032471996
cirbpa	0.307751207	0.571537956	0.791360247	8.78E-07	0.00022517
hnrnpaba	0.307751207	0.571537956	0.791360247	9.59E-07	0.000242529
ran	0.307751207	0.571537956	0.791360247	8.61E-06	0.001300142
hmgn7	0.263786749	0.571537956	0.835324705	3.05E-05	0.003249007
eif4a1a	0.219822291	0.571537956	0.879289163	0.000947944	0.03317449
snrpd3l	0.219822291	0.571537956	0.879289163	0.001005718	0.034416527
bccip	0.175857833	0.571537956	0.923253621	0.001480296	0.044865911
si:ch73-1a9.3	0.219822291	0.527573498	0.835324705	0.000192322	0.01139509
eif4ebp1	0.219822291	0.527573498	0.791360247	0.000220821	0.012566679
smarce1	0.175857833	0.527573498	0.835324705	0.001276952	0.040399389
h3f3d	0.307751207	0.48360904	0.615502414	7.80E-11	5.22E-08
hsp90ab1	0.263786749	0.48360904	0.615502414	8.28E-09	3.87E-06
cirbpb	0.263786749	0.48360904	0.703431331	6.46E-06	0.001056671
tma7	0.175857833	0.48360904	0.703431331	0.000318424	0.016026471
nsa2	0.131893374	0.48360904	0.747395789	0.001477419	0.044865911
eef1a1l1	0.219822291	0.439644582	0.571537956	2.48E-08	1.03E-05
serbp1a	0.219822291	0.439644582	0.659466872	1.78E-05	0.002282396
hmgn6	0.175857833	0.439644582	0.615502414	9.86E-05	0.007382391
gabarapb	0.131893374	0.439644582	0.659466872	0.000956189	0.033338418
hnrnpa0b	0.131893374	0.439644582	0.659466872	0.00111997	0.036595472
rbm4.3	0.131893374	0.439644582	0.703431331	0.001267461	0.040289768
rbm8a	0.131893374	0.439644582	0.703431331	0.001322995	0.041630982
rpl37.1	0.219822291	0.395680123	0.527573498	1.45E-07	4.61E-05
rps14	0.175857833	0.395680123	0.527573498	5.26E-05	0.004754376
rpl9	0.175857833	0.395680123	0.571537956	0.000162686	0.010324571
eef2b	0.175857833	0.395680123	0.615502414	0.000223302	0.012631084
rpl12	0.131893374	0.395680123	0.571537956	0.000432147	0.01944974
nme2b.1	0.131893374	0.395680123	0.615502414	0.000564115	0.023681461
rpl4	0.131893374	0.395680123	0.571537956	0.000939435	0.032949282
rps25	0.131893374	0.395680123	0.571537956	0.001037006	0.034795439
uba52	0.131893374	0.395680123	0.615502414	0.001708325	0.049976506
rpl32	0.175857833	0.351715665	0.48360904	3.62E-07	0.000102646
rpl15	0.175857833	0.351715665	0.48360904	6.14E-06	0.001025982
rps27.1	0.175857833	0.351715665	0.527573498	6.79E-06	0.001068687
rpl29	0.175857833	0.351715665	0.527573498	2.39E-05	0.002740896
rpl26	0.131893374	0.351715665	0.527573498	4.19E-05	0.004007128
rpl27	0.131893374	0.351715665	0.48360904	0.000125186	0.008745707
rps21	0.131893374	0.351715665	0.48360904	0.000163777	0.010324571
srsf5a	0.131893374	0.351715665	0.571537956	0.000624649	0.02526632
rpl13a	0.087928916	0.351715665	0.527573498	0.000675036	0.02649621
rpl38	0.131893374	0.351715665	0.527573498	0.000809536	0.030338548
RPL41	0.131893374	0.307751207	0.439644582	1.09E-06	0.000269072
rpl11	0.131893374	0.307751207	0.439644582	3.56E-05	0.003556374
rps15a	0.131893374	0.307751207	0.439644582	3.57E-05	0.003556374
rpl7a	0.131893374	0.307751207	0.439644582	4.42E-05	0.004094185
rpl19	0.131893374	0.307751207	0.439644582	7.28E-05	0.00606061
rpl36	0.131893374	0.307751207	0.439644582	9.99E-05	0.007449491
rpl34	0.131893374	0.307751207	0.439644582	0.000112727	0.008137915
rps19	0.131893374	0.307751207	0.439644582	0.000113025	0.008137915
hspa8	0.131893374	0.307751207	0.439644582	0.00011681	0.008315694
tpt1	0.131893374	0.307751207	0.48360904	0.000169617	0.010550634
rps6	0.087928916	0.307751207	0.439644582	0.000174436	0.010708109
rps13	0.131893374	0.307751207	0.48360904	0.00017968	0.010915155
rps5	0.131893374	0.307751207	0.48360904	0.00022072	0.012566679
rpl35a	0.131893374	0.307751207	0.48360904	0.000231282	0.012951227
rpl18	0.131893374	0.307751207	0.48360904	0.000239452	0.013186071
rpl23	0.087928916	0.307751207	0.439644582	0.000269345	0.014326544
rps3a	0.131893374	0.307751207	0.48360904	0.000317183	0.01600704
rpl10	0.087928916	0.307751207	0.439644582	0.00059973	0.024678558
naca	0.087928916	0.307751207	0.439644582	0.000629551	0.025403209
rack1	0.087928916	0.307751207	0.48360904	0.000641873	0.025624263
rps8a	0.087928916	0.307751207	0.48360904	0.001013475	0.034437922
rpl35	0.087928916	0.307751207	0.48360904	0.001020125	0.03450921
rpl28	0.087928916	0.307751207	0.48360904	0.001034098	0.034767495
ppiaa	0.087928916	0.307751207	0.48360904	0.001039747	0.034825019
rpl6	0.087928916	0.307751207	0.48360904	0.00109676	0.036025674
rps24	0.087928916	0.307751207	0.48360904	0.001247881	0.039938589
tmsb4x	0.087928916	0.307751207	0.48360904	0.001591829	0.047383581
rpl7	0.087928916	0.263786749	0.395680123	0.000132439	0.009116379
rps7	0.087928916	0.263786749	0.439644582	0.000180141	0.010915155
rps2	0.087928916	0.263786749	0.395680123	0.000388061	0.018255455
rps12	0.087928916	0.263786749	0.395680123	0.000409885	0.019003388
rplp1	0.087928916	0.263786749	0.395680123	0.000566769	0.023739635
rps28	0.087928916	0.263786749	0.395680123	0.000637454	0.025611687
rpl3	0.087928916	0.263786749	0.395680123	0.000813321	0.030338548
rpl8	0.087928916	0.263786749	0.395680123	0.000849654	0.031067308
rpsa	0.087928916	0.263786749	0.395680123	0.000928852	0.032813021
rps9	0.087928916	0.263786749	0.395680123	0.001176289	0.038169269
rplp2l	0.087928916	0.263786749	0.395680123	0.001514878	0.045673209
rps16	0.087928916	0.263786749	0.439644582	0.001520478	0.045768333
sec61g	-0.659466872	-0.439644582	-0.219822291	3.51E-05	0.003541265
qdpra	-0.791360247	-0.48360904	-0.263786749	3.32E-05	0.003432669
pfn1	-0.923253621	-0.527573498	-0.219822291	0.001016759	0.034486925
rab5if	-0.923253621	-0.527573498	-0.219822291	0.001688357	0.049547191
atp6v1g1	-0.835324705	-0.571537956	-0.351715665	6.47E-07	0.000175558
smim29	-0.879289163	-0.571537956	-0.351715665	1.24E-06	0.000285519
pcbd1	-0.923253621	-0.571537956	-0.263786749	9.22E-05	0.007014657
rabl6b	-0.879289163	-0.571537956	-0.307751207	0.00013828	0.00925831
gch2	-1.055146996	-0.571537956	-0.219822291	0.001615578	0.047635371
atp6v1ba	-1.011182538	-0.615502414	-0.307751207	0.000261747	0.014001954
mdh1aa	-1.099111454	-0.615502414	-0.263786749	0.000409697	0.019003388
hspa5	-1.143075912	-0.659466872	-0.307751207	0.000235613	0.01305265
gdi1	-1.143075912	-0.659466872	-0.307751207	0.000285596	0.014936358
slc3a2a	-1.099111454	-0.659466872	-0.263786749	0.001070764	0.035563189
sec61b	-0.96721808	-0.703431331	-0.48360904	2.40E-11	1.80E-08
pepd	-1.099111454	-0.703431331	-0.395680123	2.70E-05	0.002978229
si:dkey-21a6.5	-1.18704037	-0.703431331	-0.307751207	0.000855194	0.031071504
ap3m2	-1.18704037	-0.703431331	-0.263786749	0.001272421	0.04037887
ugp2b	-1.18704037	-0.703431331	-0.263786749	0.001595883	0.047383581
arl6ip1	-1.143075912	-0.747395789	-0.395680123	2.25E-05	0.0026864
tram1	-1.231004829	-0.747395789	-0.351715665	0.000138738	0.00925831
mcl1b	-1.231004829	-0.747395789	-0.307751207	0.000671501	0.026438197
eno3	-1.318933745	-0.747395789	-0.307751207	0.000844317	0.031063196
tspan36	-1.011182538	-0.791360247	-0.571537956	8.06E-13	9.46E-10
zgc:165573	-1.274969287	-0.791360247	-0.439644582	2.01E-05	0.002440722
hnmt	-1.318933745	-0.791360247	-0.351715665	0.00055707	0.023491028
aldob	-1.362898203	-0.791360247	-0.307751207	0.000851227	0.031067308
dctn2	-1.318933745	-0.791360247	-0.307751207	0.000871191	0.031489017
ctsc	-1.318933745	-0.791360247	-0.307751207	0.001076963	0.035688448
atp6v0ca	-1.18704037	-0.835324705	-0.571537956	4.65E-11	3.22E-08
gpd1b	-1.18704037	-0.835324705	-0.527573498	3.43E-09	1.69E-06
gstt1a	-1.318933745	-0.835324705	-0.439644582	6.66E-06	0.001056671
si:dkey-204f11.64	-1.362898203	-0.835324705	-0.395680123	0.000106854	0.007814967
cs	-1.318933745	-0.835324705	-0.395680123	0.000244604	0.01343026
ift27	-1.406862661	-0.835324705	-0.351715665	0.001125782	0.036721268
atp6v1c1b	-1.362898203	-0.879289163	-0.439644582	0.000114639	0.008192347
anxa1a	-1.494791578	-0.879289163	-0.395680123	0.000684149	0.026797746
histh1l	-1.231004829	-0.923253621	-0.659466872	9.17E-13	9.54E-10
tspan10	-1.450827119	-0.923253621	-0.48360904	1.54E-05	0.00205965
vps26a	-1.406862661	-0.96721808	-0.615502414	6.53E-08	2.40E-05
tuba8l3	-1.494791578	-0.96721808	-0.48360904	1.31E-05	0.001806498
crabp2b	-1.538756036	-0.96721808	-0.527573498	1.67E-05	0.002173536
ssuh2rs1	-1.538756036	-0.96721808	-0.48360904	2.82E-05	0.003052436
slc45a2	-1.450827119	-1.011182538	-0.747395789	8.73E-13	9.54E-10
ckbb	-1.406862661	-1.011182538	-0.747395789	3.87E-12	3.15E-09
mtbl	-1.450827119	-1.011182538	-0.703431331	1.34E-10	8.08E-08
rab34b	-1.538756036	-1.011182538	-0.527573498	1.96E-05	0.002417595
pip5k1ba	-5.187806063	-1.011182538	-0.48360904	0.001633896	0.048024224
zgc:77650	-1.582720494	-1.055146996	-0.615502414	2.32E-06	0.000493472
mlpha	-1.67064941	-1.055146996	-0.571537956	3.48E-05	0.003541265
tyr	-1.67064941	-1.099111454	-0.527573498	6.16E-05	0.005290002
pnp4a	-1.626684952	-1.143075912	-0.747395789	8.08E-13	9.46E-10
ywhaqa	-1.67064941	-1.143075912	-0.703431331	1.64E-08	7.13E-06
osbpl10b	-1.67064941	-1.143075912	-0.747395789	6.07E-08	2.32E-05
slc37a2	-1.538756036	-1.18704037	-0.879289163	8.02E-13	9.46E-10
si:ch211-243a20.3	-1.802542785	-1.318933745	-0.879289163	2.77E-12	2.36E-09
anxa2a	-2.066329534	-1.362898203	-0.879289163	5.39E-08	2.15E-05
gstp1	-1.802542785	-1.450827119	-1.18704037	8.02E-13	9.46E-10
cotl1	-1.978400617	-1.450827119	-1.011182538	2.18E-12	2.04E-09
cd63	-2.022365076	-1.450827119	-0.96721808	2.74E-10	1.52E-07
pmela	-1.890471701	-1.538756036	-1.274969287	8.02E-13	9.46E-10
CU499336.2	-2.593903032	-1.538756036	-0.923253621	3.44E-06	0.000669992
stc2a	-2.549938573	-1.582720494	-1.011182538	1.21E-07	3.89E-05
dct	-2.066329534	-1.714613868	-1.406862661	8.02E-13	9.46E-10
tyrp1a	-2.286151825	-1.890471701	-1.538756036	8.02E-13	9.46E-10
zgc:91968	-2.462009657	-1.934436159	-1.494791578	8.02E-13	9.46E-10
tyrp1b	-2.462009657	-2.110293992	-1.802542785	8.02E-13	9.46E-10
enosf1	-5.011948231	-4.220587984	-0.615502414	0.000792799	0.029987034
acaa1	-5.27573498	-4.660232565	-0.835324705	0.000160009	0.010294993
zgc:77739	-5.407628354	-4.748161482	-1.011182538	0.001465835	0.044865911
cyp51	-5.583486187	-4.967983773	-1.011182538	2.72E-05	0.002982434
igdcc4	-5.539521729	-5.011948231	-0.879289163	0.000665025	0.026324004
si:dkey-164f24.2	-5.539521729	-5.055912689	-0.791360247	0.000190069	0.011297356
socs1a	-5.539521729	-5.055912689	-1.143075912	0.000508349	0.021949875
zgc:114130	-5.539521729	-5.055912689	-0.615502414	0.000717053	0.027738413
kank1a	-5.627450645	-5.099877147	-1.714613868	0.000275296	0.014519356
actn2b	-5.583486187	-5.099877147	-1.231004829	0.000517942	0.022292917
rnpep	-5.627450645	-5.099877147	-2.110293992	0.001385777	0.043171204
zgc:153372	-5.627450645	-5.143841605	-4.044730151	0.000229017	0.012876523
dnajc5aa	-5.583486187	-5.143841605	-0.96721808	0.000759183	0.029067866
inpp5ka	-5.715379561	-5.143841605	-1.494791578	0.000854638	0.031071504
hlfa	-5.671415103	-5.143841605	-1.055146996	0.001473523	0.044865911
CU467646.6	-5.627450645	-5.187806063	-4.484374733	5.66E-06	0.000971934
ano10b	-5.627450645	-5.187806063	-0.835324705	0.000155262	0.010093618
pknox1.2	-5.671415103	-5.231770521	-1.099111454	5.01E-05	0.0045494
si:dkey-25e12.3	-5.715379561	-5.231770521	-4.176623526	0.000236332	0.01305265
zgc:110789	-5.715379561	-5.231770521	-0.747395789	0.000320937	0.016109661
gnao1a	-5.759344019	-5.231770521	-4.484374733	0.001021103	0.03450921
cables2a	-5.803308478	-5.27573498	-4.484374733	0.000451149	0.020150501
gramd2aa	-5.759344019	-5.27573498	-1.890471701	0.000595351	0.024568671
rdh12l	-5.803308478	-5.319699438	-4.396445816	5.80E-05	0.005126526
slc22a2	-5.715379561	-5.319699438	-0.791360247	0.000235577	0.01305265
zgc:194665	-5.803308478	-5.363663896	-4.616268107	2.48E-06	0.000515982
c2cd5	-5.847272936	-5.363663896	-4.572303649	7.68E-06	0.001188408
washc4	-5.891237394	-5.363663896	-4.396445816	0.000889572	0.03190702
fam131a	-5.803308478	-5.363663896	-4.3085169	0.001009169	0.034416527
pkp4	-5.759344019	-5.363663896	-4.088694609	0.001071118	0.035563189
slc7a8a	-5.847272936	-5.407628354	-4.748161482	0.000179639	0.010915155
birc7	-5.935201852	-5.49555727	-4.704197024	2.43E-05	0.002749333
fkbp11	-5.935201852	-5.539521729	-4.836090398	2.69E-06	0.000547014
slc25a24	-6.023130768	-5.583486187	-4.79212594	0.001597806	0.047383581
plin6	-6.155024143	-5.715379561	-5.011948231	0.000426308	0.019326293
hopx	-6.286917517	-5.891237394	-0.791360247	0.000882105	0.031760887
slc29a3	-6.418810892	-5.97916631	-5.27573498	6.13E-05	0.005290002
pip5k1bb	-6.418810892	-6.023130768	-0.923253621	0.001084199	0.035815446
aqp1a.1	-6.46277535	-6.067095227	-5.319699438	0.000738328	0.028385438
insig1	-6.770526557	-6.374846434	-5.671415103	9.12E-08	3.12E-05
