## Supplementary material for "Tfap2b specifies an embryonic melanocyte stem cell that retains adult multi-fate potential": Table S5

	Lower bound	log2 fold change	Upper bound	p-value	adj.p-value
nme4	5.362923326	6.283425091	6.803708697	0.000146654	0.034191494
prdm2b	5.362923326	6.283425091	6.883752329	0.000221572	0.040671437
tmed4	5.32290151	6.163359643	6.723665065	7.17E-07	0.001491496
dlg1	5.242857878	6.083316011	6.723665065	0.000247093	0.043236725
wipf1b	4.922683351	5.923228748	6.523555986	0.000110745	0.029596208
nfe2l2a	5.122792431	5.883206932	6.443512354	9.11E-09	2.84E-05
DNAJA4	5.082770615	5.883206932	6.363468722	1.36E-06	0.002323141
fam208ab	5.082770615	5.883206932	6.48353417	8.55E-06	0.006405807
chac1	5.042748799	5.883206932	6.48353417	0.000282687	0.048115841
tnpo3	5.082770615	5.843185116	6.363468722	6.48E-05	0.020571366
gpr146	5.002726983	5.843185116	6.403490538	6.92E-05	0.021235669
slc25a25a	4.362377929	5.843185116	6.403490538	8.36E-05	0.023723822
ttyh2l	4.922683351	5.8031633	6.323446907	2.58E-06	0.003220715
si:ch211-160j14.2	5.002726983	5.8031633	6.403490538	0.000148192	0.034191494
slc25a38a	4.962705167	5.763141484	6.323446907	4.47E-07	0.001045642
odr4	5.002726983	5.763141484	6.243403275	1.87E-06	0.00250234
sema6e	5.002726983	5.763141484	6.363468722	2.47E-05	0.01177817
slain2	4.962705167	5.763141484	6.243403275	2.58E-05	0.01177817
uevld	3.882116139	5.763141484	6.323446907	0.000134388	0.033548724
acsl3b	4.922683351	5.763141484	6.363468722	0.000205501	0.040355313
cdca5	4.962705167	5.723119669	6.203381459	3.59E-06	0.003936862
slc4a2a	4.682552456	5.723119669	6.283425091	4.18E-06	0.003936862
arhgef1a	4.922683351	5.723119669	6.283425091	1.68E-05	0.010094094
inka1b	4.962705167	5.723119669	6.323446907	2.08E-05	0.01145421
ccser2a	4.322356113	5.723119669	6.203381459	2.17E-05	0.011457542
timm29	3.962159771	5.723119669	6.243403275	4.04E-05	0.014841591
kirrel3l	4.84263972	5.723119669	6.323446907	4.88E-05	0.016730481
dock8	3.401854348	5.723119669	6.243403275	4.94E-05	0.016730481
pex26	4.922683351	5.723119669	6.243403275	6.82E-05	0.021235669
rrm2	4.922683351	5.723119669	6.323446907	0.000103903	0.028193852
suclg2	4.922683351	5.723119669	6.283425091	0.000151573	0.034191494
slc38a7	4.962705167	5.723119669	6.283425091	0.000165622	0.035643044
wdr13	4.802617904	5.723119669	6.243403275	0.000198479	0.039533297
tent2	4.882661535	5.723119669	6.283425091	0.000242276	0.042814009
mpp6b	4.882661535	5.683097853	6.283425091	5.37E-06	0.00457182
exoc3	4.762596088	5.683097853	6.323446907	2.26E-05	0.011457542
nudt8	4.802617904	5.683097853	6.243403275	2.70E-05	0.01177817
cpeb4a	3.401854348	5.683097853	6.163359643	3.08E-05	0.012546221
slbp	4.922683351	5.683097853	6.203381459	3.17E-05	0.012611796
mettl6	3.441876164	5.683097853	6.283425091	3.75E-05	0.014311485
pxmp2	4.802617904	5.683097853	6.283425091	3.93E-05	0.014725063
st7	3.321810717	5.683097853	6.123337827	8.00E-05	0.023046451
tpi1a	4.682552456	5.683097853	6.283425091	9.09E-05	0.025397719
ptdss2	4.922683351	5.683097853	6.163359643	9.84E-05	0.027085605
gne	4.482443377	5.683097853	6.443512354	0.000112233	0.029596208
optn	4.922683351	5.683097853	6.203381459	0.000120377	0.030874243
CABZ01080371.1	2.521374399	5.683097853	6.163359643	0.000158543	0.034643437
gna12a	4.882661535	5.683097853	6.243403275	0.000159127	0.034643437
gins2	4.882661535	5.683097853	6.243403275	0.000264083	0.045632039
mpp1	4.762596088	5.643076037	6.123337827	4.42E-06	0.003936862
e2f3	4.64253064	5.643076037	6.163359643	1.06E-05	0.007629669
cutc	4.802617904	5.643076037	6.163359643	1.52E-05	0.010094094
zgc:158482	4.682552456	5.643076037	6.203381459	3.41E-05	0.013288946
palm1a	4.802617904	5.643076037	6.163359643	0.000141635	0.033842269
cdo1	4.16226885	5.643076037	6.203381459	0.000142794	0.033842269
tbl1xr1a	2.521374399	5.643076037	6.203381459	0.000151306	0.034191494
ddx39b	4.762596088	5.643076037	6.203381459	0.000158233	0.034643437
gas2l1	4.762596088	5.643076037	6.203381459	0.000169792	0.036125134
stard3	4.522465193	5.643076037	6.203381459	0.00018698	0.038332222
zdhhc23b	4.682552456	5.643076037	6.203381459	0.000192128	0.038679689
mecr	2.441330768	5.643076037	6.123337827	0.000206917	0.040355313
araf	4.762596088	5.643076037	6.283425091	0.00021774	0.040671437
fam13b	3.00163619	5.643076037	6.203381459	0.000218392	0.040671437
manba	3.041658006	5.643076037	6.123337827	0.000230168	0.041436937
fkbp16	4.682552456	5.603054221	6.123337827	1.57E-06	0.00241759
fam193a	4.802617904	5.603054221	6.123337827	1.66E-05	0.010094094
coq2	4.762596088	5.603054221	6.243403275	4.20E-05	0.015124222
stat1a	4.602508824	5.603054221	6.123337827	7.32E-05	0.0217584
galnt2	3.121701637	5.603054221	6.123337827	0.000184937	0.038332222
gtf3c2	4.722574272	5.603054221	6.203381459	0.000212559	0.040671437
atl2	4.722574272	5.563032405	6.123337827	2.91E-05	0.012397889
qpctla	4.482443377	5.563032405	6.083316011	4.51E-05	0.015945917
cmtr1	4.202290666	5.563032405	6.323446907	6.11E-05	0.019720638
proza	4.64253064	5.563032405	6.163359643	0.000219599	0.040671437
arhgef4	4.762596088	5.563032405	6.043294195	0.000228696	0.041436937
eif2ak3	3.682007059	5.523010589	6.043294195	0.000126801	0.03208235
slc2a15b	1.120610844	2.001090793	7.364014119	2.93E-06	0.003434249
impdh1b	1.040567212	1.720938082	2.281243504	1.94E-09	9.10E-06
bhlhe41	0.840458133	1.560850819	7.003817776	3.04E-05	0.012546221
gch2	0.960523581	1.520829003	2.001090793	4.61E-10	3.36E-06
mocs2	0.760414501	1.520829003	2.281243504	2.64E-05	0.01177817
rab32a	0.880479949	1.480807187	2.081134425	1.35E-07	0.000361197
cax1	0.640349054	1.480807187	2.201199873	0.000140551	0.033842269
hsp90aa1.2	0.720392686	1.440785371	2.161178057	1.27E-05	0.008794565
pts	0.640349054	1.440785371	2.32126532	0.000185101	0.038332222
slc45a2	0.720392686	1.400763555	2.121156241	4.29E-06	0.003936862
akr1b1	0.880479949	1.320719924	1.800981714	8.45E-12	1.58E-07
CABZ01021592.1	0.600327238	1.320719924	1.961068977	7.93E-05	0.023046451
tfap2e	0.640349054	1.280698108	1.961068977	2.21E-05	0.011457542
pah	0.68037087	1.240676292	1.84100353	1.17E-06	0.002182633
pim1	0.600327238	1.240676292	1.881025346	7.13E-05	0.021530911
gstp1	0.720392686	1.120610844	1.520829003	6.03E-09	2.26E-05
gpd1b	0.560305422	1.120610844	1.600872635	8.23E-06	0.006405807
tspan36	0.68037087	1.080589028	1.480807187	5.39E-10	3.36E-06
qdpra	0.48026179	0.960523581	1.400763555	7.22E-06	0.005873863
prdx6	0.440239975	0.920501765	1.400763555	6.11E-05	0.019720638
pmela	0.400218159	0.920501765	1.400763555	0.000188355	0.038332222
smim29	0.440239975	0.880479949	1.320719924	1.96E-05	0.011094444
ctsd	0.400218159	0.880479949	1.360741739	0.000114475	0.029768307
si:zfos-943e10.1	0.400218159	0.880479949	1.360741739	0.000217894	0.040671437
dct	0.360196343	0.840458133	1.240676292	0.000137425	0.033842269
xbp1	0.440239975	0.800436317	1.200654476	3.80E-06	0.003936862
atp6v1g1	0.400218159	0.800436317	1.200654476	1.73E-05	0.010094094
gpr143	0.320174527	0.800436317	1.240676292	0.000242391	0.042814009
ednrab	-1.921047161	-1.240676292	-0.68037087	1.58E-05	0.010094094
phc2a	-6.523555986	-5.8031633	-4.882661535	2.71E-05	0.01177817
afdna	-6.683643249	-5.923228748	-5.082770615	1.68E-06	0.00241759
hoxd3a	-6.643621433	-5.923228748	-4.962705167	2.50E-05	0.01177817
si:ch73-266f23.1.1	-6.723665065	-5.963250564	-5.002726983	0.000265657	0.045632039
prdm12b	-7.083861408	-6.403490538	-5.523010589	5.00E-05	0.016730481
