## Supplementary material for "Tfap2b specifies an embryonic melanocyte stem cell that retains adult multi-fate potential": Table S6

### Sheet: supplementary table for the Ven
Ale_DE_MSC_genes_D.rerio(533)	Ale_DE_MSC_genes_H.sapiens(340)	Ale_DE_pigment_genes_D.rerio(107)	Ale_DE_pigment_genes_H.sapiens(56)	GSE131737_TFAP2B_target_genes_G.gallus(1347)	GSE131737_TFAP2B_target_genes_H.sapiens(970)	MSC_TFAP2B_target_overlap_genes(36)	pigment_TFAP2B_target_overlap_genes(8)
rpl7	RPL7	insig1	AQP1	HCLS1	HCLS1	ABCA1	ANXA1
rps7	RPS7	aqp1a.1	GNAO1	ARF5	NRF1	ABCF2	ARL6IP1
rps2	RPS2	pip5k1bb	TYRP1	NRF1	CEP41	ALCAM	COTL1
rps12	RPS12	slc29a3	DCT	CEP41	GATA3	CHD7	DCT
rplp1	RPLP1	hopx	COTL1	MIR205B	SEC61A2	CHORDC1	IFT27
rps28	RPS28	plin6	ANXA2	IL2RA	BEND7	DDX49	SEC61B
rpl3	RPL3	slc25a24	ANXA1	GATA3	MEIG1	EXOSC2	SEC61G
rpl8	RPL8	fkbp11	IFT27	SEC61A2	DMTF1	G3BP1	TYRP1
rpsa	RPSA	birc7	ARL6IP1	BEND7	SEMA3D	GLI2
rps9	RPS9	slc7a8a	SEC61B	MIR1460	SEMA3A	GTPBP4
rplp2l	RPLP2	zgc:194665	ATP6V1G1	MEIG1	GNAT3	HAPLN1
rps16	RPS16	c2cd5	SEC61G	DMTF1	GNAI1	HDAC3
RPL41	RPL11	washc4	INSIG1	SEMA3D	FGL2	IGF2R
rpl11	RPS15A	fam131a	PIP5K1B	SEMA3A	RELN	ITGA9
rps15a	RPL7A	pkp4	FKBP11	GNAT3	PIK3CG	LIG3
rpl7a	RPL19	rdh12l	SLC7A8	GNAI1	ABCD2	MRPS6
rpl19	RPS19	slc22a2	PKP4	FGL2	CPNE8	MYCN
rpl36	HSPA8	cables2a	SLC22A2	RELN	TRMU	NSA2
rpl34	TPT1	gramd2aa	PKNOX1	PIK3CG	TBC1D22A	PAX3
rps19	RPS6	pknox1.2	DNAJC5	ABCD2	BRD1	PHLDA2
hspa8	RPS13	si:dkey-25e12.3	HLF	CPNE8	MAPK11	PRMT7
tpt1	RPS5	zgc:110789	RNPEP	TRMU	POT1	RAN
rps6	RPL35A	gnao1a	SOCS1	TBC1D22A	TSPAN12	RBFA
rps13	RPL18	CU467646.6	IGDCC4	BRD1	CTTNBP2	RPL15
rps5	RPL23	ano10b	CYP51A1	MAPK11	TFEC	RPLP1
rpl35a	RPL35	zgc:153372	C4orf33	POT1	GXYLT1	RPP38
rpl18	RPL28	dnajc5aa	ACAA1	TSPAN12	IRAK4	RPS24
rpl23	PPIA	inpp5ka	ENOSF1	CTTNBP2	SLC38A1	SF3B5
rps3a	RPL6	hlfa	STC2	TFEC	USP15	SLC15A2
rpl10	RPS24	kank1a	PMEL	FOXP2	SRGAP1	SOCS5
naca	RPL32	actn2b	GSTP1	BMT2	GNS	SSBP1
rack1	RPL15	rnpep	CD63	GXYLT1	LLPH	STAT1
rps8a	RPS27	si:dkey-164f24.2	SLC37A2	IRAK4	RAP1B	TAF1A
rpl35	RPL26	socs1a	TYR	SLC38A1	SLC35E3	TFAP2B
rpl28	RPL27	zgc:114130	ARF5	USP15	CNOT2	TFEC
ppiaa	RPS21	igdcc4	SLC45A2	SRGAP1	KCNMB4	ZEB2
rpl6	RPL13A	cyp51	CKB	GNS	TBC1D15
rps24	RPL38	zgc:77739	VPS26A	LLPH	PPP1R12A
tmsb4x	RPL9	acaa1	TUBA4A	RAP1B	DCN
rpl32	EEF2	enosf1	CRABP2	SLC35E3	BTG1
rpl15	RPL12	tyrp1b	ATP6V0C	CNOT2	CRADD
rps27.1	NME1	zgc:91968	GPD1	KCNMB4	NDUFA12
rpl29	RPL4	tyrp1a	CS	TBC1D15	NEDD1
rpl26	RPS25	dct	HNMT	PPP1R12A	TMPO
rpl27	UBA52	stc2a	ALDOB	DCN	WDR91
rps21	RBM8A	pmela	DCTN2	BTG1	ATF7IP
srsf5a	H3F3C	CU499336.2	CTSC	CRADD	POLR3H
rpl13a	HSP90AB1	gstp1	TRAM1	NDUFA12	RPS19BP1
rpl38	NSA2	cotl1	MCL1	NEDD1	PDGFB
rpl37.1	EIF4EBP1	cd63	ENO3	TMPO	SOX10
rps14	SMARCE1	anxa2a	PEPD	WDR91	IFT27
rpl9	CIRBP	si:ch211-243a20.3	AP3M2	ATF7IP	MYH9
eef2b	RAN	slc37a2	HSPA5	GBE	MB
rpl12	EIF4A1	pnp4a	GDI1	SERHL	TIMP3
nme2b.1	BCCIP	ywhaqa	ATP6V1B1	POLR3H	SLC41A2
rpl4	YBX1	osbpl10b	PCBD1	RPS19BP1	PAH
rps25	SNRPN	tyr		PDGFB	AKR1D1
uba52	HDAC2	zgc:77650		SOX10	SLC37A3
eef1a1l1	SNRPF	mlpha		IFT27	SSBP1
serbp1a	ILF2	slc45a2		MYH9	DNM1L
hmgn6	PA2G4	ckbb		MB	RAD52
gabarapb	RANBP1	mtbl		TIMP3	WNT5B
hnrnpa0b	HNRNPAB	rab34b		TCP11X2	MGST1
rbm4.3	POLR2L	pip5k1ba		SLC41A2	PLCZ1
rbm8a	HMGB2	vps26a		ASCL1	CAPZA3
h3f3d	MRPL54	tuba8l3		PAH	SLCO1C1
hsp90ab1	PPA1	crabp2b		AKR1D1	SOX5
cirbpb	H2AFZ	ssuh2rs1		SLC37A3	ST8SIA1
tma7	SNRPD2	histh1l		SSBP1	KRAS
nsa2	SF3B5	tspan10		DNM1L	FGFR1OP2
si:ch73-1a9.3	SUMO3	atp6v1c1b		MIR6700	STK38L
eif4ebp1	SNRPD1	anxa1a		RAD52	PPFIBP1
smarce1	ANP32B	atp6v0ca		WNT5B	SAMM50
cirbpa	CHD7	gpd1b		CHUNK-1	PRR5-ARHGAP8
hnrnpaba	MRPS6	gstt1a		MGST1	ARHGAP8
ran	NUCKS1	si:dkey-204f11.64		PLCZ1	WNT7B
hmgn7	G3BP1	cs		CAPZA3	MRPS35
eif4a1a	MYCN	ift27		SLCO1C1	CD9
snrpd3l	GTPBP4	tspan36		MIR6608-1	TEAD4
bccip	SUPT4H1	zgc:165573		SOX5	CSTB
ybx1	RRS1	hnmt		ST8SIA1	METTL16
snrpb	RPL7L1	aldob		KRAS	COX17
snrpe	TIMM8B	dctn2		FGFR1OP2	ATP1A1
hdac1	NHP2	ctsc		STK38L	IGSF11
snrpf	ABCF2	arl6ip1		PPFIBP1	LSAMP
ilf2	GMPS	tram1		SAMM50	GAP43
pa2g4a	POLR2K	mcl1b		ARHGAP8	TBX19
ranbp1	INIP	eno3		WNT7B	DCBLD2
nop53	DDX5	sec61b		MIRLET7A3	TMEM45B
ddx39ab	NOP10	pepd		MRPS35	ALCAM
hnrnpabb	EIF4EBP3	si:dkey-21a6.5		CD9	CD47
polr2l	PRMT1	ap3m2		TEAD4	EPHA3
si:ch211-11c3.9	PHF5A	ugp2b		RHNO1	ADPRH
hmgb2a	FTMT	hspa5		CSTB	CHMP2B
zgc:198419	NOP16	gdi1		ZYX	HSPA13
mrpl54	PPIL1	slc3a2a		LOC769174	SAMSN1
ppa1b	UCK2	atp6v1ba		METTL16	C21orf91
h2afvb	PES1	mdh1aa		COX17	APP
snrpd2	FBL	atp6v1g1		ATP1A1	N6AMT1
sf3b5	RGCC	smim29		B3GAT1L	SOD1
sumo3a	ATG12	pcbd1		MIR3539	GART
snrpd1	PPAN	rabl6b		IGSF11	MRPS6
zeb2a	SF3B1	gch2		LSAMP	SETD4
hmgn2	SET	pfn1		GAP43	DYRK1A
anp32b	SSBP1	rab5if		TBX19	PSMG1
crestin	PDCD11	qdpra		DCBLD2	MX2
chd7	NPL	sec61g		TMEM45B	UBASH3A
mrps6	NOL11			ALCAM	ICOSLG
nucks1a	GNL3			CD47	LOC102723996
hnrnpa0l.1	DDX47			HJURP	PRRG1
ptmab	CTPS1			EPHA3	DMD
hmga1a	SLC15A2			ARL6	NR0B1
hmgb2b	SUDS3			ADPRH	PDK3
g3bp1	RNASEH1			CHMP2B	SH3KBP1
hnrnpa1b	IFRD2			MIR12213	RS1
mycn	NPM1			HSPA13	REPS2
ddx39aa	NOP2			SAMSN1	GPM6B
gtpbp4	NOP58			MIR99A	RAB9A
supt4h1	DKC1			MIR125B2	EGFL6
bzw1b	RCC2			C1H21ORF91	PRPS2
zgc:92242	RBM19			APP	MID1
rrs1	C5orf51			N6AMT1	GPR143
rpl7l1	WDR75			SOD1	TBL1X
timm8b	INO80E			MIR1738	RGN
khdrbs1a	EXOSC2			OLIG2	NIPA2
nhp2	TP53			GART	GABRB3
rps27l	POLR3E			MRPS6	TMEM131
abcf2a	TIPARP			SETD4	REV1
gmps	UTP3			DYRK1A	NPAS2
polr2k	POLR1C			PSMG1	IL1R1
inip	RNF44			MX1	MRPS9
zgc:92066	TRMT6			UBASH3A	C2orf49
ddx5	PHLDA2			NDUFV3	SLC5A7
nop10	TM2D1			ICOSLG	EDAR
eif4ebp3l	UTP23			MAOA	RASA3
prmt1	HOXB7			PRRG1	EFNB2
phf5a	METTL2A			DMD	SLC10A2
zgc:173593	NOP56			NR0B1	ERCC5
hmgb3a	ID1			PDK3	FARP1
nop16	CHERP			EIF1AX	DCT
ppil1	IMPDH2			SH3KBP1	SPRY2
uck2a	TRUB2			RS1	EDNRB
pes	TEX10			REPS2	BORA
ube2d1a	PLEC			VEGFD	TDRD3
seta	TRMT11			GPM6B	OLFM4
fbl	RPP38			RAB9A	LECT1
gar1	HOXD9			EGFL6	TSC22D1
rgcc	DDX49			TMSB4X	LPAR6
ddx3xb	SLC20A2			PRPS2	WDFY2
atg12	ABCA1			MID1	UFM1
ppan	PAX3			GPR143	RFC3
sf3b1	MTX1			TBL1X	PDS5B
snu13b	MSI2			MIR1397	UBL3
setb	NOC2L			RGN	MTIF3
ssbp1	PAX7			NIPA2	SHISA2
tomm40l	POLR3F			MIR1805	TNFRSF19
pdcd11	TTC4			GABRB3	FGF9
usp36	NGDN			TMEM131	SAP18
npl	ID3			REV1	ANGPTL5
nol11	PRKD3			NPAS2	FAT3
zgc:109934	MMAA			MIR6543	CHORDC1
ncl	MPPE1			IL1R1	NOX4
gnl3	AMOTL2			MRPS9	FZD4
ddx47	UPF1			C1H2ORF49	EED
ctps1a	ATP5SL			LOC771085	NDUFC2-KCTD14
nolc1	ARRB2			SLC5A7	TSKU
slc15a2	CHORDC1			EDAR	WNT11
suds3	TOE1			RASA3	STIM1
chchd4a	PHF2			SOX1	GDPD5
rnaseh1	INO80B			MIR1632	P2RY6
ifrd2	SFXN4			EFNB2	POLD3
npm1a	INSR			SLC10A2	NPTN
nop2	GTF3C5			ERCC5	SEMA7A
si:ch73-308l14.2	ZNF451			FGF14	LINGO1
hoxc3a	MRPL1			MIR1555	PEAK1
ednrab	CMTR1			FARP1	WDR61
rexo4	PLCG1			DCT	TARSL2
riox1	CNPY4			MIR17	CHRNA7
dnttip2	RRP36			SPRY2	TMOD3
baz1a.1	FASTK			EDNRB	CYP19A1
nop58	METTL14			BORA	TM6SF1
dkc1	RBFA			MIR7445-1	TMC3
rcc2	ROCK1			TDRD3	MESDC2
rdh8a	TAF1A			OLFM4	ST8SIA2
rbm19	RNF8			LECT1	NR2F2
si:dkey-46a10.3	ING3			MIR6555	IGF1R
wdr75	ZMYM4			TSC22D1	LRRC28
pbrm1l	METTL17			LPAR6	MEF2A
mdc1	VRK3			WDFY2	ANKDD1A
ino80e	CAPZB			UFM1	KIF23
exosc2	EZH2			RFC3	PRMT7
tp53	ARID1B			PDS5B	ARL2BP
pvalb7	ATL2			UBL3	FHOD1
polr3e	GAS1			MTIF3	CFDP1
znf865	SH3PXD2B			SHISA2	NUP93
si:dkeyp-120h9.1	RAD51			NUP58	HSDL1
tiparp	CC2D1B			TNFRSF19	ESRP2
si:dkey-42i9.4	WDR4			FGF9	MMP2
utp3	NUP37			SAP18	CNEP1R1
polr1c	PHC2			SLN	PDCD5
rnf44	TRIM33			BIRC3	LSM14A
trmt6	MARVELD1			ANGPTL5	CDH11
phlda2	MAPK6			MIR6570	HSBP1
tm2d1	IRF2BP1			MRE11	COTL1
mad2l2	BCL2L1			FAT3	FOXC2
utp23	APAF1			CHORDC1	SLC7A5
hoxb7a	EP300			NOX4	CIDEC
mettl2a	EXOSC10			FZD4	GAS8
nop56	ZNF729			EED	ZFHX3
id1	CARS			TENM4	CHST6
cenpx	TRMT10C			NDUFC2	RPL29
msx2b	MEX3B			TSKU	NPRL2
cherp	CHD8			WNT11	CISH
nup58	CUTC			STIM1	RAD54L2
impdh2	ALCAM			GDPD5	EMC3
trub2	ARID2			P2RY6	TEX264
tex10	HEMK1			POLD3	ATG7
nucks1b	DDX39A			OR6B1	VGLL4
pleca	PEX26			NPTN	BARX1
trmt11	PSMD5			SEMA7A	WNT5A
rpp38	ITGB1			MIR1794	DNASE1L3
hoxd9a	STK17B			LINGO1	IP6K2
ddx49	C7orf25			PEAK1	MGLL
slc20a2	HEATR3			WDR61	TPRA1
abca1a	TBC1D1			MIR190A	FHIT
pim3	GNA12			MIR1574	SLC25A26
baz2a	POLR3C			TARSL2	SUCLG2
pax3a	NUP205			CHRNA7	MITF
mtx1b	RERE			RSL24D1	PPP4R2
EGFP	ARL4C			BCL2L10	IL5RA
msi2b	ISOC2			TMOD3	CAV3
noc2l	SESTD1			CYP19A1	HDAC3
pax7b	FAM206A			SCARNA15	PCDH1
polr3f	NOL9			TM6SF1	MATR3
pax7a	NDUFAF7			TMC3	HSPA9
ttc4	HDAC3			MESDC2	GABRG2
ngdn	DNAJA3			MIR1720	STK10
id3	SAP130			ST8SIA2	MSX2
prkd3	IGF2R			NR2F2	SFXN1
zgc:114200	GLI2			MIR1813-2	RAB24
mmaa	DUSP6			IGF1R	CLINT1
mppe1	USP3			LRRC28	TIMD4
amotl2a	SCML2			MEF2A	HAND1
upf1	EXOSC7			MIR1737	G3BP1
cpt1aa	NELFCD			SELENOS	CANX
dctpp1	BTG3			ANKDD1A	MAPK9
gpx4a	POLR2G			MIR1722	RASGEF1C
si:ch73-347e22.4	CYYR1			KIF23	SMAD5
si:ch1073-228b5.2	NCDN			MORF4L2	H2AFY
arrb2a	SORT1			CKMT1B	VDAC1
NUP85	MBTPS1			PRMT7	FNIP1
chordc1a	WARS2			UMOD	ARHGAP26
toe1	SPOP			ARL2BP	DPYSL3
fam210aa	THOC6			MIR1616	BAIAP2L1
phf2	NR2C2AP			FHOD1	PDGFA
acot14	LONP1			CFDP1	SDK1
ino80b	TRRAP			NUP93	WIPI2
sfxn4	C3orf70			HSDL1	FBXL18
proza	TTC5			ESRP2	ACTB
insra	ATPAF2			MMP2	FSCN1
cnot3b	ZMIZ1			RBL2	TMEM11
gtf3c5	KAT8			CNEP1R1	PEMT
znf451	HOXC9			PDCD5	GNG13
marcksa	ZDHHC23			FAAP24	NTHL1
mrpl1	GPN3			LSM14A	TRAF7
cmtr1	PRKCE			CDH11	LCMT1
plcg1	MAPKAPK3			MAF	ARL6IP1
kcnk5b	SOCS5			CMC2	COQ7
cnpy4	RBM26			BCO1	RMI2
rrp36	BAZ1A			HSBP1	USP7
fastk	REV3L			COTL1	METTL22
mettl14	DUS4L			HNF4beta	ECI1
rbfa	MAU2			FOXC2	NME3
rock1	RLF			SLC7A5	NDUFB6
taf1a	DHX38			CIDEC	HN1L
rnf8	DTYMK			MIR1560	GLYR1
ing3	E2F3			GAS8	LYRM1
si:ch211-173p18.3	HAPLN1			ZFHX3	UFD1L
mettl17	BCAS3			CHST6	ARVCF
vrk3	NUDT8			DUSP7	RAN
capzb	NUP188			RPL29	MYL2
ezh2	EAPP			NPRL2	CRYBA4
rnf113a	TFEC			CISH	SLC2A11
arid1b	PDIK1L			RAD54L2	SNRPD3
atl2	SETD2			EMC3	DRG1
gas1a	STAT1			TEX264	HNF1A
sh3pxd2b	TUBA1C			ATG7	COX6A1
cbll1	TRMT5			VGLL4	LOC102724770
si:dkey-24i24.3	TFB2M			MIR12221-1	DGCR6
rad51	ZNHIT3			BARX1	SF3A1
tenm4	PXMP2			WNT5A	ZMAT5
cdca5	PPARGC1B			DNASE1L3	NIPSNAP1
cc2d1b	PAPOLG			IP6K2	TBX3
virma	WDR55			MGLL	SDSL
wdr4	METTL6			TPRA1	ENTPD2
nup37	GTF3C2			FHIT	ENTPD8
mprip	MPP6			MIR1550	RGS3
phc2b	NOB1			SYP	CACNA1B
trim33	CTCF			SLC25A26	SLC31A2
marveld1	LIG3			SUCLG2	STXBP1
mapk6	PRMT7			MITF	TNC
ilkap	DROSHA			FOXP1	SPTAN1
irf2bp1	EMP2			MIR1711	EXOSC2
si:ch211-11c3.11	HOXA11			PPP4R2	GBGT1
mib1	IFT57			IL5RA	VAV2
bcl2l1	POLR3D			CAV3	COL5A1
foxp1a	POGLUT1			HDAC3	NOTCH1
apaf1	TSEN2			PCDH1	NACC2
mt-nd6	TRIT1			MATR3	UBAC1
cited4a	LEF1			HSPA9	LHX2
si:ch211-151g22.1	UNG			GABRG2	PBX3
zgc:165515	TPI1			MIR143	ZBTB34
ep300b	PUS3			STK10	ANGPTL2
wdr81	DTWD1			MIR6652	ZNF383
exosc10	GTPBP10			MIR3523	MYH10
zgc:171599	FAM208A			MSX2	STX8
pbx2	MOCS1			SFXN1	PMP22
tjp1b	CRLF1			RAB24	COX10
fam222bb	METAP1D			CLINT1	TBCD
cars	HOXB9			TIMD4	CYGB
trmt10c	ACTR6			HAND1	EXOC7
mex3b	BCL7B			MIR1778	CSNK1D
cybc1	SIVA1			G3BP1	MMD
chd8	PHF23			CANX	ERN2
cutc	FASTKD2			MAPK9	PRKAR1A
alcamb	METTL21A			RASGEF1C	SSTR2
si:ch211-13k12.2	RARA			SMAD5	FAM104A
odr4	TSEN15			H2AFY	PDE6G
arid2	GOPC			VDAC1	KCTD2
hemk1	RCOR2			FNIP1	MRPS7
ddx39b	PANK4			SEPTIN8	GRB2
PAXBP1	NLE1			ARHGAP26	WBSCR22
pex26	AXIN2			DPYSL3	GATSL2
rbm14b	TYW3			BAIAP2L1	RFC2
psmd5	ITGA9			PDGFA	POR
diabloa	HSPB8			MRM2	RAD51D
itgb1b	GFRA1			MIR1781	LIG3
stk17b	SLC25A38			SDK1	HIC1
akap1b	TFAP2B			MIR2129	GOSR1
kat5b	ZEB2			WIPI2	APPBP2
zgc:55781				FBXL18	DYNLL2
dnlz				ACTB	SRSF1
atg4da				FSCN1	MED31
heatr3				TMEM11	ABCF2
ppa2				PEMT	ARF1
tbc1d1				MIR1682	MYL3
gna12a				GNG13	CTDSPL
znf292b				NTHL1	MYD88
ccdc187				TRAF7	ACVR2B
polr3c				LCMT1	UBE3C
nup205				MIR1786	VIPR2
snu13a				MIR1644	GTPBP4
rerea				ARL6IP1	KLF6
arl4ca				COQ7	CREM
mcat.1				RMI2	NRP1
isoc2				USP7	RAB18
sestd1				METTL22	PIP4K2A
fam206a				ECI1	ARL5B
nol9				LOC772096	TRDMT1
vaspb				NME4	RPP38
ndufaf7				NDUFB6	FZD1
oscp1a.1				HN1L	DLX5
hdac3				NTN3	GLCCI1
picalmb				C14H16orf59	NDUFA4
senp3a				GLYR1	SCIN
dnaja3a				MCHR2	SP8
zgc:66479				REXO5	IGF2BP3
asdurf				LYRM1	SNX10
sap130b				MIR12225	RAB5A
igf2r				MIR7471	RPL15
gli2a				MIR130A	NR1D2
dusp6				MAPK3	TOP2B
usp3				UFD1L	EOMES
scml2				MIR1729	CNOT10
fam171a2a				ARVCF	TRIM71
srsf2b				MIR1769	SNRK
exosc7				NOC4L	BFSP2
nelfcd				STX2	SACM1L
tmem131l				RAN	KIAA1143
tmem107.1				MIR1636	ELMO1
btg3				SETD1A	LSM5
fam13b				MYL2	ITGA9
polr2gl				CMKLR1	VPS41
si:ch211-168f7.5				CRYBA4	INHBA
cyyr1				SLC2A11	PSMA2
ncdn				SNRPD3	SEC61G
sort1a				DRG1	PDIA4
mbtps1				HNF1A	IGFBP1
wars2				COX6A1	TNS3
spop				TGFB1I1	RBFA
thoc6				DGCR6	SALL3
nr2c2ap				SF3A1	PRL
dip2ca				ZMAT5	DEK
si:dkey-31c13.1				NIPSNAP1	DTNBP1
lonp1				TBX3	TFAP2A
trrap				SDSL	BLOC1S5
castor2				ENTPD2	RREB1
si:dkey-22o12.2				ENTPD8	LY86
ttc5				RGS3	TUBB2B
atpaf2				CACNA1B	RIPK1
zmiz1a				SLC31A2	SERPINB6
kat8				STXBP1	MC4R
tbl1xr1a				TNC	CDH6
acot15				MIR6696	CDH10
utp4				MIR455	ANKH
hoxc9a				MIR219	FAM105A
zdhhc23b				SPTAN1	DAP
pom121				PTPA	CCT5
gpn3				EXOSC2	PAPD7
prkceb				GTF3C5	NSUN2
mapkapk3				GBGT1	GALNT1
socs5b				VAV2	BAG1
rbm26				WDR5B	IRX2
baz1a				COL5A1	IRX1
rev3l				NOTCH1	INVS
dus4l				NACC2	SEC61B
tent2				UBAC1	GMNN
mycla				LHX2	CYB5A
mau2				MIR6712	CBLN2
znf143a				PBX3	RTTN
rlf				MVB12B	CDH19
dhx38				ZBTB34	APCDD1
zgc:65997				ANGPTL2	TGIF1
dtymk				ZNF302	NDC80
si:ch211-231f6.6				MYH10	AQP4
BX248510.1				STX8	CDH2
e2f3				PMP22	KLHL14
adipor1a				COX10	UBE2V2
hapln1b				TBCD	PCMTD1
bcas3				SEPTIN9	UBXN2B
nudt8				CYGB	CHD7
nup188				EXOC7	TRIM55
eapp				SMIM5	TRPA1
CABZ01076275.1				CSNK1D	TERF1
tfec				MMD	STAU2
pdik1l				ERN1	CRISPLD1
kmt5ab				PRKAR1A	PEX2
setd2				SSTR2	PKIA
stat1a				FAM104A	STMN2
zbtb16b				PDE6G	TPD52
si:dkey-112a7.4				KCTD2	CHMP4C
si:ch211-183d21.1				MRPS7	SNX16
tuba1b				GRB2	MMP16
aven				WBSCR22	NBN
trmt5				MIR1567	NECAB1
zgc:85858				MIR1354	RBM12B
rsf1b.1				MIR1587	OSR2
tfb2m				GATSL2	YWHAZ
znhit3				RFC2	NCALD
trim8b				POR	AZIN1
pxmp2				RAD51D	ANGPT1
ppargc1b				LIG3	ENPP2
papolg				CCLI5	TAF2
wdr55				MIR6585	HAS2
raph1b				HIC1	DERL1
mettl6				GOSR1	RNF139
gtf3c2				LOC101747587	MYC
nrd1a				APPBP2	LRRC6
mpp6a				DYNLL2	ST3GAL1
nob1				SRSF1	COL22A1
fbxl6				MIR1585	RPLP1
ctcf				MED31	ARC
lig3				ABCF2	TOP1MT
prmt7				ARF1	PUF60
ccnjl				MIR1639	MAFB
kirrel3l				MYL3	SDC4
timm29				CTDSPL	SERINC3
zgc:113054				MYD88	EYA2
slc25a25a				ACVR2B	EPB42
mpp6b				MIR12239	CDH4
rnasen				UBE3C	ADRM1
emp2				VIPR2	COL9A3
miga1				GTPBP4	BHLHE23
kdm7aa				KLF6	ARFGAP1
hoxa11b				MIR6628	UCKL1
ift57				CREM	STMN3
polr3d				NRP1	COMMD7
si:dkey-286j15.1				RAB18	TUBB1
poglut1				PIP4K2A	CYP24A1
sipa1l3				ARL5B	PARD6B
CABZ01065076.1				MRC1	RNF114
tsen2				TRDMT1	WRAP73
si:ch1073-412h12.3				RPP38	MIB2
trit1				MIR466	AURKAIP1
zgc:158343				FZD1	SDF4
lef1				DLX5	AGRN
exosc3.1				GLCCI1	LZIC
unga				NDUFA4	PGD
tpi1a				SCIN	ZBTB17
pus3				AHR1A	HTR6
dtwd1				SP8	CELA2A
gtpbp10				NUP42	WNT4
fam208ab				IGF2BP3	USP48
mocs1				MIR148A	ECE1
zic2b				SNX10	KCTD9
crlf1a				DPH3P1	GFRA2
metap1d				RAB5A	ATP6V1B2
hoxb9a				RPL15	NCAPH
actr6				NR1D2	MXD1
nfe2l3				TOP2B	MATN1
si:dkey-242k1.6				EOMES	PUM1
dla				CNOT10	EDN2
bcl7bb				TRIM71	AGO3
siva1				SNRK	COL9A2
gpat3				POMGNT2	TMEM39B
phf23a				BFSP2	CCDC28B
41153				SACM1L	PPT1
fastkd2				KIAA1143	RCAN3
mettl21a				ELMO1	C2CD2L
col16a1				LSM5	PKNOX2
raraa				ITGA9	TIRAP
tsen15				VPS41	ETS1
gopc				INHBA	FLI1
si:ch1073-164k15.3				PSMA2	BARX2
rcor2				SEC61G	NFRKB
pank4				PDIA4	NTM
sinhcafl.1				IGFBP1	OPCML
phf20b				TNS3	THYN1
spout1				RBFA	SORL1
nle1				MIR7458-2	TECTA
pik3r3a				SALL3	OAF
axin2				MIR7459	MCAM
tspan35				PRL	ARCN1
zmp:0000000624				SOX4	DRD2
rrp8				ID4	HSPB2
tyw3				DEK	UBQLN4
itga9				DTNBP1	CKS1B
hspb8				MIR1747	PIP5K1A
gfra1a				RBM24	MICAL1
utp25				TFAP2A	ARL8A
slc25a38a				BLOC1S5	AVPR1B
ved				RREB1	ADORA3
tfap2b				LY86	TAF11
				TUBB2B	RPS10
				RIPK1	BAK1
				FOXC1	TFEB
				SERPINB6	FMOD
				MC4R	WNT3
				CDH6	CRHR1
				MIR6545	ITGB3
				CDH10	NGFR
				BASP1	MEOX1
				MIR1766	HOXB8
				ANKH	HOXB1
				FAM105A	MRPL45
				MIR757	CBX1
				MIR1613	CCR7
				DAP	RAMP2
				CCT5	MVP
				PAPD7	RAB11B
				NSUN2	ELAVL1
				MIR6562	SEMA6B
				GALNT1	DDX49
				BAG1	CERS1
				IRX2	TNFAIP8L1
				IRX1	SPTBN1
				MIR1816	NKX2-2
				INVS	YPEL5
				SEC61B	FOXN2
				MIR7455	ACTR2
				GMNN	MEIS1
				CYB5A	C1D
				CBLN2	PLCB4
				RTTN	CST3
				MIR1681	GEMIN6
				CDH19	DEGS1
				APCDD1	TAF1A
				AKAIN1	PROX1
				TGIF1	DIEXF
				NDC80	MRPS10
				MIR1597	PRPH2
				AQP4	COX7A2L
				CDH2	RHOQ
				OPN5L1	SOCS5
				KLHL14	GLP1R
				UBE2V2	XPO5
				PCMTD1	YIPF4
				UBXN2B	VIT
				MIR1557	SCCPDH
				CHD7	EXOC8
				MIR124A	ACTA1
				MIR1714	QKI
				TRIM55	IGF2R
				MIR7456	SF3B5
				MIR1569-2	TIAM2
				TRPA1	GTF2H5
				TERF1	CITED2
				STAU2	PEX7
				CRISPLD1	MAP7
				PEX2	EYA4
				PKIA	MOXD1
				IL7	NOV
				STMN2	ECHDC1
				TPD52	HDDC2
				CHMP4C	TPD52L1
				SNX16	ROS1
				CA3A	FAM26E
				MMP16	FYN
				NBN	CDC40
				NECAB1	FIG4
				RBM12B	ATG5
				OSR2	PNISR
				YWHAZ	FUT9
				NCALD	SLC35A1
				AZIN1	ME1
				MIR1813-1	FAM46A
				ANGPT1	IRAK1BP1
				MIR1467-2	MYO6
				ENPP2	PRIM2
				TAF2	ELOVL5
				HAS2	MCPH1
				DERL1	MYOM2
				RNF139	CLN8
				MYC	ERICH1
				LRRC6	TSSC1
				ST3GAL1	COLEC11
				MIR30D	SOX11
				COL22A1	RSAD2
				MIR6572	ID2
				RPLP1	ITGB1BP1
				MIR1770	E2F6
				ARC	TRIB2
				TOP1MT	MYCN
				LOC769491	FAM49A
				PUF60	VSNL1
				MIR7453	RHOB
				MAFB	FKBP1B
				SDC4	DNMT3A
				SERINC3	RAB10
				OSER1	DNAJC27
				EYA2	MTMR9
				EPB42	PAQR8
				CDH4	TFAP2B
				ADRM1	CENPQ
				COL9A3	ENPP4
				BHLHE23	ACTN4
				ARFGAP1	PRKAG1
				ZNF512B	ERBB3
				STMN3	ANKRD52
				MIR12244	KRT7
				COMMD7	RDH5
				TUBB1	DHRS9
				CYP24A1	VDR
				MIR6677	PLP1
				PARD6B	MBNL3
				RNF114	F9
				WRAP73	SOX3
				LOC419390	GABRB1
				KBP	CETN1
				MIB2	ASB12
				AURKAIP1	MAGT1
				SDF4	VSIG1
				LOC419429	GRIA3
				AGRN	COMMD5
				MIR34A	IDS
				LZIC	TRIM2
				PGD	SFRP2
				ZBTB17	FGB
				HTR6	ETFDH
				CELA2A	KLHL2
				WNT4	TLL1
				USP48	LSM6
				ECE1	EDNRA
				MIR6576	FBXW7
				KCTD9	OSTC
				GFRA2	TBCK
				ATP6V1B2	TET2
				PRLHRL	SLC25A4
				NCAPH	IRF2
				MXD1	AGA
				MIR12247-1	SCRG1
				MATN1	BMP3
				PUM1	PKD2
				EDN2	POLR2B
				MIR1724	EPHA5
				AGO3	SULT1B1
				IFI27L2	SPRY1
				COL9A2	FGF2
				MIR1780	MAD2L1
				TMEM39B	CASP6
				MARCKSL1	UNC5C
				CCDC28B	UBE2D3
				PPT1	ASAH1
				RCAN3	CNOT7
				C2CD2L	PAICS
				PKNOX2	KDR
				TIRAP	PDGFRA
				ETS1	SGCB
				FLI1	YIPF7
				BARX2	UCHL1
				NFRKB	PDS5A
				NTM	RELL1
				MIR1601	CCKAR
				OPCML	PPARGC1A
				THYN1	LAP3
				SORL1	TAPT1
				TECTA	CD38
				TMEM136	TMEM128
				OAF	MSX1
				MCAM	CRMP1
				ZBTB32	AFAP1
				MIR6612	FGFR3
				FXYD2	FAM53A
				ARCN1	CTBP1
				DRD2	ST3GAL5
				IL18	FABP1
				HSPB2	CTNNA2
				VPS45	PTPRA
				ANP32E	ADAM33
				UBQLN4	OR8D4
				RHBG	PDDC1
				MIR9-4	TALDO1
				IL6R	DNAJC17
				CKS1B	NADSYN1
				MIR1629	CSRP3
				PIP5K1A	PRMT3
				MICAL1	KIF18A
				ARL8A	KCNA4
				TUBA5	WT1
				MIR6607	HIPK3
				LOC395100	ARNTL
				TIMM17B	TEAD1
				SNRPE	TMEM41B
				AVPR1B	RPL27A
				MIR205	PSMA1
				ADORA3	SOX6
				TAF11	UEVLD
				SNRPC	PHLDA2
				RPS10	IGF2
				BAK1	CD151
				TFEB	RNH1
				FMOD	LRP5
				MIR7454	PPP6R3
				LOC769232	CCND1
				WNT3	CTTN
				CRHR1	API5
				ITGB3	TSPAN18
				NGFR	PHF21A
				MEOX1	OIP5
				GIP	JMJD7
				HOXB8	HAUS2
				HOXB1	SYNJ2BP
				MRPL45	SRSF5
				CBX1	ZFP36L1
				LOC107055293	TMEM229B
				CCR7	BMF
				RAMP2	SRP14
				MVP	SPRED1
				RAB11B	STXBP6
				ADMP	COCH
				ELAVL1	SPTSSA
				SEMA6B	BRMS1L
				MIR1777	PAX9
				MIR9-1	SSTR1
				DDX49	NPC2
				CERS1	JDP2
				MIR12258	TGFB3
				USE1	ANGEL1
				MIR6693	TSHR
				MIR7-3	GTF2A1
				TNFAIP8L1	ZC3H14
				MIR7463	CALM2
				RTN4	CALM1
				SPTBN1	CALM3
				TLR15	ITPK1
				NKX2-2	VRK1
				KIZ	CYP46A1
				YPEL5	DIO3
				FOXN2	AMN
				PELI3	BAG5
				ACTR2	SIX6
				MEIS1	DACT1
				C1D	EXOC5
				SLX4IP	CDKN3
				PAK5	PSMC6
				PLCB4	FKBP3
				MIR1756B	BMPR1A
				RRBP1	CHAT
				CST3	GHITM
				GEMIN6	RET
				DEGS1	JMJD1C
				TAF1A	ANK3
				PROX1	MINPP1
				DIEXF	SGMS1
				MRPS10	NPFFR1
				PRPH2	RPS24
				COX7A2L	POLR3A
				ZFP36L2	VDAC2
				RHOQ	PLAU
				SOCS5	FUT11
				LOC421419	ANXA7
				GLP1R	ZP4
				XPO5	NFKB2
				LRRC73	SCD
				YIPF4	2008-03-01
				VIT	GDF2
				SCCPDH	CH25H
				EXOC8	RRP12
				ACTA1	LDB1
				MIR12260	TRIM8
				SULT	NT5C2
				QKI	ADD3
				IGF2R	SMC3
				SF3B5	TECTB
				TIAM2	VTI1A
				GTF2H5	TCF7L2
				ADGRG6	HABP2
				CITED2	VAX1
				PERPB	MCMBP
				PEX7	FGFR2
				MAP7	ATE1
				EYA4	BUB3
				MIR1454	ADAM12
				MOXD1	HIBCH
				NOV	FRZB
				MIR6582	ACADL
				MIR6697	ERBB4
				MIR1660	IKZF2
				ECHDC1	ATIC
				HDDC2	FN1
				TPD52L1	USP40
				ROS1	STAT1
				LOC421740	AOX1
				FAM26E	NRP2
				MARCKS	NEUROD1
				FYN	UBE2E3
				CDC40	CWC22
				FIG4	HOXD8
				MIR6699	WIPF1
				ATG5	SSB
				PNISR	BBS5
				FUT9	SCN2A
				MIR1677	IFIH1
				SLC35A1	FAP
				SMIM8	LY75
				ME1	DNPEP
				FAM46A	TNS1
				HMGN2P46	IGFBP2
				IRAK1BP1	GYPC
				MYO6	GLI2
				MIR30A	TSN
				PRIM2	SLC15A2
				MIR12263	MYLK
				MIR12264	SCTR
				ELOVL5	GPR39
				GSTA2	DARS
				MCPH1	ARHGAP15
				MYOM2	ZEB2
				CLN8	ACVR2A
				ERICH1	KCNJ3
				TMEM18	NEK7
				TSSC1	CDC73
				COLEC11	UCHL5
				SOX11	CRIP1
				RSAD2	FASLG
				ID2	PBX1
				ITGB1BP1	FAM20B
				MIR12265	SEC16B
				E2F6	TNR
				TRIB2	RGL1
				MYCN	PLA2G4A
				FAM49A	PALMD
				VSNL1	RWDD3
				RHOB	CNN3
				WDCP	ZNF326
				FKBP1B	LMO4
				DNMT3A	SSX2IP
				RAB10	ST3GAL3
				DNAJC27	PDZK1IP1
				MTMR9	ORC1
				AvBD5	DHCR24
				PAQR8	C8B
				MIR206	TACSTD2
				TFAP2B	NFIA
				CENPQ	USP1
				ENPP4	ALG6
				PTCHD4	PGM1
				LOC396477	ARMC8
				WDR83OS	SLC35G2
				ACTN4	PROC
				MIR1668	HS6ST1
				ASIC1	PLEKHB2
				PRKAG1	GPC1
				ERBB3	IMP4
				ANKRD52	TRA2B
				MIR7477	UBE2G2
				HNRNPA1	EPHA4
				KRT7	PAX3
				NACA	SERPINE2
				RDH5	MRPL44
				VDR	RASA2
				MSN	PLS1
				MIR6594	SLC9A9
				MIR6658	ZIC1
				PLP1	LSG1
				MIR6689	ATP13A4
				MBNL3	FGF12
				F9	FYTTD1
				DIAPH2	NMUR1
				MIR1462	CHRND
				SOX3	PSMD2
				GABRQ	POLR2H
				CETN1	FETUB
				MIR1790	EIF4A2
				ASB12	MFN1
				MAGT1	TBL1XR1
				VSIG1	TNFSF10
				BIRC8	FNDC3B
				GRIA3	SERPINI1
				COMMD5	SPTSSB
				NRK	GPR149
				IDS	DHRS4
				MIR7469	RELA
				TRIM2	PFKM
				SFRP2	TFCP2
				FGB	PNPLA6
				ETFDH	MARS
				KLHL2	DNMT1
				TLL1	C3
				LOC422426	OPN1LW
				NOCT	L1CAM
				LSM6	HLA-DRA
				EDNRA	MBD2
				FBXW7	ATP1A3
				MIR6668	UBAP2
				OSTC	DYM
				TBCK	HAUS1
				TET2	KIAA1328
				MIR1627	DCTN3
				SLC25A4	CNTFR
				IRF2	VCP
				TENM3	SUB1
				AGA	LIFR
				SCRG1	EMB
				MIR6632	ISL1
				BMP3	IL6ST
				PKD2	DEPDC1B
				DMP1	ELOVL7
				GPAT3	SCAMP1
				MIR1730	IQGAP2
				POLR2B	POLK
				SARAF	HMGCR
				EPHA5	NSA2
				YTHDC1	UTP15
				SULT1B1	GLDC
				SPRY1	TYRP1
				FGF2	SLC24A2
				MAD2L1	ANXA1
				MIR302B	VPS13A
				CASP6	TLE4
				UNC5C	NTRK2
				UBE2D3	HABP4
				PDLIM3	REEP5
				ASAH1	CAMK4
				CNOT7	EFNA5
				MIR383	CHRNB3
				PAICS	RNF170
				KDR	ABCA1
				PDGFRA	PHAX
				SGCB	LMNB1
				YIPF7	FAM172A
				UCHL1	LYSMD3
				PDS5A	HAPLN1
				RELL1	TMEM167A
				CCKAR	GNG10
				PPARGC1A	LPAR1
				LAP3	DTWD2
				TAPT1	CDKN2B
				CD38	LOX
				TMEM128	MELK
				MSX1
				CRMP1
				AFAP1
				NELFA
				FGFR3
				FAM53A
				CTBP1
				ST3GAL5
				CD8A
				FABP1
				CTNNA2
				MIR103A2
				PTPRA
				MIR146C-1
				MIR1654-1
				GFRA4
				ADAM33
				MIR12276
				MIR12277
				OR8D4
				PDDC1
				TALDO1
				DNAJC17
				LOC770612
				NADSYN1
				CSRP3
				PRMT3
				LIN7C
				KIF18A
				KCNA4
				WT1
				HIPK3
				ARNTL
				TEAD1
				TMEM41B
				RPL27A
				PSMA1
				SOX6
				FTL
				UEVLD
				PHLDA2
				IGF2
				MIR12279
				BRSK1
				CD151
				RNH1
				LRP5
				PPP6R3
				SELENOH
				CCND1
				CTTN
				API5
				TSPAN18
				ASTL
				PHF21A
				OIP5
				JMJD7
				HAUS2
				SYNJ2BP
				SRSF5
				ZFP36L1
				TMEM229B
				BMF
				SRP14
				SPRED1
				MIR1718
				STXBP6
				COCH
				SPTSSA
				BRMS1L
				PAX9
				SSTR1
				NPC2
				JDP2
				TGFB3
				ANGEL1
				TSHR
				GTF2A1
				ZC3H14
				CALM1
				ITPK1
				VRK1
				CYP46A1
				DIO3
				AMN
				BAG5
				ERNI
				SIX6
				MIR7470
				DACT1
				EXOC5
				MIR1638
				CDKN3
				RN7SL1
				MIR1716
				MIR1703
				PSMC6
				FKBP3
				BMPR1A
				CHAT
				GHITM
				RET
				JMJD1C
				ANK3
				RSFR
				MINPP1
				SGMS1
				MIR1772
				KIF1BP
				NPFFR1
				RPS24
				POLR3A
				VDAC2
				PLAU
				MIR1624
				FUT11
				ANXA7
				ZP4
				NFKB2
				SCD
				2008-03-01
				NPY4R
				GDF2
				CH25H
				DD1CR
				RRP12
				LDB1
				MFSD13A
				TRIM8
				NT5C2
				USMG5
				NEURL1
				COL17A1
				GSTO2
				ADD3
				SMC3
				TECTB
				VTI1A
				TCF7L2
				HABP2
				MIR1815
				VAX1
				CACUL1
				MIR7472
				MCMBP
				FGFR2
				ATE1
				BUB3
				ADAM12
				DPYSL4
				BKJ
				HIBCH
				FRZB
				ACADL
				ERBB4
				IKZF2
				ATIC
				FN1
				MIR6691-1
				USP40
				GLS2
				STAT1
				AOX1
				NRP2
				MIR1659
				NEUROD1
				UBE2E3
				CWC22
				MIR6624
				HOXD8
				WIPF1
				SSB
				BBS5
				SCN2A
				IFIH1
				FAP
				LY75
				DNPEP
				TNS1
				IGFBP2
				GYPC
				MIR1599
				GLI2
				TSN
				SLC15A2
				ADCY6
				MYLK
				SCTR
				GPR39
				DARS
				ARHGAP15
				MIR7473
				ZEB2
				ACVR2A
				KCNJ3
				MIR6546
				MIR181A1
				NEK7
				CDC73
				UCHL5
				CRIP1
				FASLG
				MIR199A2
				PBX1
				FAM20B
				SEC16B
				TNR
				MIR1655
				RGL1
				PLA2G4A
				C8H1orf27
				AMY1AP
				MIR1610
				PALMD
				RWDD3
				CNN3
				ARHGAP29
				C8H1ORF146
				ZNF326
				LMO4
				SELENOF
				SSX2IP
				MIR1620
				MIR6647
				ST3GAL3
				SELENOP2
				PDZK1IP1
				MIR6622
				ORC1
				DHCR24
				C8B
				TACSTD2
				NFIA
				USP1
				FOXD3
				ALG6
				PGM1
				ARMC8
				SLC35G2
				RN5S
				PROC
				HS6ST1
				PLEKHB2
				GPC1
				IMP4
				TRA2B
				TM4SF19
				UBE2G2
				COPS9
				EPHA4
				PAX3
				SERPINE2
				MRPL44
				RASA2
				PLS1
				SLC9A9
				ZIC1
				BDH1A
				LSG1
				ATP13A4
				FGF12
				TMEM207
				MIR1653
				FYTTD1
				SNORD20
				NMUR1
				CHRND
				CYP2AB1
				PSMD2
				POLR2H
				FETUB
				EIF4A2
				MFN1
				TBL1XR1
				TNFSF10
				FNDC3B
				TERC
				SERPINI1
				SPTSSB
				GPR149
				MIR1754
				PIT54
				PGLS
				DHRS4
				RELA
				PFKM
				TFCP2
				PNPLA6
				MARS
				DNMT1
				MIR7478
				C3
				FUS
				OPN1LW
				L1CAM
				BLA
				MBD2
				DPF1
				PC
				ATP1A3
				LOC101750739
				SEPHS3
				LOC420362
				TP53
				P22
				EIF1AD
				UBAP2
				DYM
				HAUS1
				ATP5F1AZ
				KIAA1328
				UBE2R2
				IFNA3
				DCAF12L2
				ENHO
				DCTN3
				CNTFR
				CCL19
				VCP
				SUB1
				MIR6613
				LIFR
				EMB
				ISL1
				MIR1631
				IL6ST
				DEPDC1B
				ELOVL7
				TRAPPC13
				SCAMP1
				IQGAP2
				POLK
				HMGCR
				NSA2
				UTP15
				FOXD1
				MIR101-1
				GLDC
				TYRP1
				MIR1779
				SLC24A2
				MIR7482-1
				MIR7482-4
				MIR1556
				ANXA1
				VPS13A
				TLE4
				NTRK2
				HABP4
				SPIN1Z
				HINT2
				REEP5
				CAMK4
				EFNA5
				MIR6651
				CHD1Z
				CHRNB3
				RNF170
				ABCA1
				MIR6565
				PHAX
				LMNB1
				FAM172A
				LYSMD3
				MIR9-2
				HAPLN1
				TMEM167A
				PALM2AKAP2
				GNG10
				LPAR1
				MIR7437
				DTWD2
				KCNN2
				MIR31
				CDKN2B
				LOX
				MELK
